# Pathogenic *MYBPC3* missense variants alter protein-protein interactions within the sarcomere

**DOI:** 10.64898/2026.05.27.727676

**Authors:** Andrea D. Thompson, Chelsea Pankiewicz, Lucy S. Plenge, Ulla Lilienthal, Sruthi Kotaru, Mathav Vignesh, Trisha Phan, Christopher McAllister, Jaime Yob, Michael P. Morley, Jodie Ingles, Sophie Hespe, Adam S. Helms, David Ginsburg, SHaRe-HCM Investigators, Sharlene M. Day

## Abstract

**Background:** Hypertrophic cardiomyopathy (HCM) is a genetic heart disease that leads to left ventricular hypertrophy, heart failure, and arrhythmias. Pathogenic missense variants in the gene myosin binding protein C (*MYBPC3)* cluster within its internal subdomains C3 and C6. The protein (MyBP-C), carrying these missense variants, localizes normally to the myofilaments, leaving uncertainty regarding the mechanism(s) by which they cause HCM.

**Methods:** We probed the molecular pathogenesis of these variants by analyzing (1) their prevalence in an international registry of patients with HCM, (2) total MyBP-C levels and the allelic fraction of mutant MyBP-C in human left ventricular heart tissue, and (3) performing flag-immunoprecipitation and proximity labeling mass spectrometry of wild-type MyBP-C and four pathogenic missense variants (Arg495Gln, Arg502Trp- C3, Trp792Arg, Arg810His- C6) to determine the change in MyBP-C interacting and proximity proteins induced by these variants.

**Results:** We found that among patients with HCM who had any *MYBPC3* pathogenic variant, 17.9% had a missense variant within the C3 or C6 subdomain. Unlike truncating variants, these C3 or C6 missense variants did not reduce MyBP-C content relative to myosin. The mutant allelic fraction of MyBP-C varied from 10.0-67.0% across samples. Flag-immunoprecipitation mass spectrometry identified 252 MyBP-C interacting proteins. Pathogenic missense variants disrupted 23 MyBP-C protein interactions, including lysosomal Ragulator-Rag complex proteins (RRAGA, RRAGC, LAMTOR4). Proximity labeling mass spectrometry was more sensitive, identifying 3,240 MyBP-C proximity proteins. Pathogenic missense variant(s) altered the proximity to MyBP-C of 789 proteins (69.4% increased and 30.5% decreased). Proteins that were increased in proximity to the missense MyBP-C were enriched for thin-filament proteins.

**Conclusion:** Pathogenic *MYBPC3* missense variants within the C3 and C6 subdomains are present in a substantial subset of patients with HCM. Our findings imply unique mechanisms of these variants distinct from haploinsufficiency, potentially driven by enhanced proximity to the thin filament within myofilaments.
