## Supplemental Table 1 for "Pathogenic *MYBPC3* missense variants alter protein-protein interactions within the sarcomere"

### Sheet: Sheet1
Supplemental Table 1: MYBPC3 non-synonymous missense variants identified in patients with HCM who underwent genetic testing within the ShaRe registry (2025Q2).
MYBPC3 Nonsynonnmyous Missense ShaRe (Non-Truncating)
Nucleotide Variant	Amino Acid Variant	Subdomain	Splice	Truncating	Mutation Type	Class	Potential Exonic Splic Site	Gen_Locus_Amino_Acid	ShaRe Number of HCM Cases	Share Allele Frequency	gnomAD Allele Frequency	Odds Ratio (SHaRe Enrichment)	Positive MiniGene Assay (Ito et al) 7	MYBPC3 pathogenic clusters (Walsh et al)8
c.481C>T	p.Pro161Ser	C1	No	No	Substitution	P/LP	No	161	8	0.00094162	1.27976e-06	735.781
c.710A>C	p.Tyr237Ser	C1	No	No	Substitution	P/LP	Yes	237	4	0.00047081	4.95821e-06	94.9556	No
c.1112C>G	p.Pro371Arg	C2	No	No	Substitution	P/LP	No	371	20	0.00235405	6.20217e-07	3795.53
c.1483C>G	p.Arg495Gly	C3	No	No	Substitution	P/LP	No	495	11	0.00129473	1.11532e-05	116.085		Yes 485-502
c.1483C>T	p.Arg495Trp	C3	No	No	Substitution	P/LP	No	495	3	0.000353107	7.4355e-06	47.4894		Yes 485-502
c.1484G>A	p.Arg495Gln	C3	No	No	Substitution	P/LP	No	495	27	0.00317797	2.41651e-05	131.51		Yes 485-502
c.1505G>A	p.Arg502Gln	C3	No	No	Substitution	P/LP	No	502	45	0.00529661	6.8158e-06	777.108		Yes 485-502
c.1504C>T	p.Arg502Trp	C3	No	No	Substitution	P/LP	No	502	96	0.0112994	0.000144371	78.2666		Yes 485-502
c.1504C>G	p.Arg502Gly	C3	No	No	Substitution	P/LP	No	502	1	0.000117702		26.1561		Yes 485-502
c.1591G>A	p.Gly531Arg	C3	No	No	Substitution	P/LP	No	531	2	0.000235405	2.10874e-05	11.1633
c.1591G>C	p.Gly531Arg	C3	No	No	Substitution	P/LP	No	531	11	0.00129473	1.92253e-05	67.3448
c.1696T>C	p.Cys566Arg	C4	No	No	Substitution	P/LP	Yes	566	2	0.000235405	1.23931e-06	189.948	No
c.2265C>A	p.Asn755Lys	C5	No	No	Substitution	P/LP	No	755	1	0.000117702	1.23914e-06	94.9872
c.2374T>C	p.Trp792Arg	C6	No	No	Substitution	P/LP	No	792	21	0.00247175	4.47616e-06	552.203
c.2429G>A	p.Arg810His	C6	No	No	Substitution	P/LP	No	810	21	0.00247175	7.1878e-05	34.3882
c.2429G>T	p.Arg810Leu	C6	No	No	Substitution	P/LP	No	810	3	0.000353107	1.23927e-06	284.931
c.2459G>A	p.Arg820Gln	C6	No	No	Substitution	P/LP	No	820	6	0.000706215	2.78834e-05	25.3274
c.2458C>T	p.Arg820Trp	C6	No	No	Substitution	P/LP	No	820	3	0.000353107	3.71756e-06	94.9838
c.2573G>A	p.Ser858Asn	C6	No	No	Substitution	P/LP	No	858	5	0.000588512	1.12255e-05	52.4263
c.3713T>C	p.Leu1238Pro	C10	No	No	Substitution	P/LP	No	1238	2	0.000235405		52.3122
c.3752A>G	p.Tyr1251Cys	C10	No	No	Substitution	P/LP	No	1251	1	0.000117702	6.19723e-07	189.927		Yes 1248-1266
c.3751T>C	p.Tyr1251His	C10	No	No	Substitution	P/LP	No	1251	3	0.000353107	6.81659e-06	51.8012		Yes 1248-1266
c.3771C>A	p.Asn1257Lys	C10	No	No	Substitution	P/LP	No	1257	4	0.00047081		104.624		Yes 1248-1266
c.3797G>A	p.Cys1266Tyr	C10	No	No	Substitution	P/LP	No	1266	5	0.000588512		130.78		Yes 1248-1266
Nucleotide Variant	Amino Acid Variant	Subdomain	Splice	Truncating	Mutation Type	Class	Potential Exonic Splic Site	Locus_A.A.	ShaRe HCM Cases	Share Allele Frequency	gnomAD Allele Frequency	Relative Risk (SHaRe Enrichment)	Positive MiniGene Assay (Ito et al)7	MYBPC3 pathogenic clusters (Walsh et al)8
c.13G>C	p.Gly5Arg	C0	No	No	Substitution	B/LB	No	5	3	0.000353107	0.000834744	0.423013
c.50G>A	p.Arg17Gln	C0	No	No	Substitution	B/LB	No	17	1	0.000117702	5.78386e-05	2.03502
c.104G>A	p.Arg35Gln	C0	No	No	Substitution	B/LB	No	35	3	0.000353107	6.58457e-05	5.36265
c.184A>C	p.Thr62Pro	C0	No	No	Substitution	B/LB	No	62	1	0.000117702	0.000234121	0.502741
c.362C>T	p.Pro121Leu	PR	No	No	Substitution	B/LB	No	121	1	0.000117702	5.15192e-05	2.28463
c.461T>C	p.Ile154Thr	C1	No	No	Substitution	B/LB	No	154	1	0.000117702	5.56097e-05	2.11658
c.472G>A	p.Val158Met	C1	No	No	Substitution	B/LB	No	158	4	0.00047081	0.0873961	0.00538708
c.495G>C	p.Glu165Asp	C1	No	No	Substitution	B/LB	No	165	1	0.000117702	4.0349e-05	2.91711
c.530G>A	p.Arg177His	C1	No	No	Substitution	B/LB	No	177	2	0.000235405	0.000690176	0.34108
c.529C>T	p.Arg177Cys	C1	No	No	Substitution	B/LB	No	177	3	0.000353107	9.64483e-05	3.6611
c.557C>T	p.Pro186Leu	C1	No	No	Substitution	B/LB	No	186	4	0.00047081	4.96296e-05	9.48648
c.565G>A	p.Val189Ile	C1	No	No	Substitution	B/LB	No	189	8	0.00094162	0.00251897	0.373812
c.624G>C	p.Gln208His	C1	No	No	Substitution	B/LB	No	208	2	0.000235405	0.000129841	1.81303
c.646G>A	p.Ala216Thr	C1	No	No	Substitution	B/LB	No	216	4	0.00047081	0.000254788	1.84785
c.649A>G	p.Ser217Gly	C1	No	No	Substitution	B/LB	No	217	10	0.00117702	0.00109341	1.07647
c.667G>A	p.Glu223Lys	C1	No	No	Substitution	B/LB	No	223	2	0.000235405	4.15606e-05	5.66413
c.706A>G	p.Ser236Gly	C1	No	No	Substitution	B/LB	No	236	11	0.00129473	0.117787	0.0109921
c.787G>A	p.Gly263Arg	M	No	No	Substitution	B/LB	No	263	2	0.000235405	5.72162e-05	4.11431
c.818G>A	p.Arg273His	M	No	No	Substitution	B/LB	No	273	4	0.00047081	7.21683e-05	6.52377
c.833G>A	p.Gly278Glu	M	No	No	Substitution	B/LB	No	278	1	0.000117702	0.000764204	0.15402
c.961G>A	p.Val321Met	M	No	No	Substitution	B/LB	No	321	6	0.000706215	0.000435311	1.62232
c.977G>A	p.Arg326Gln	M	No	No	Substitution	B/LB	No	326	9	0.00105932	0.00300439	0.352591
c.1000G>A	p.Glu334Lys	M	No	No	Substitution	B/LB	Yes	334	1	0.000117702	0.000117769	0.999439	No
c.1021G>A	p.Gly341Ser	M	No	No	Substitution	B/LB	No	341	1	0.000117702	4.15194e-05	2.83488
c.1072G>A	p.Asp358Asn	M	No	No	Substitution	B/LB	No	358	1	0.000117702	6.44441e-05	1.82643
c.1147C>G	p.Leu383Val	C2	No	No	Substitution	B/LB	No	383	1	0.000117702	1.24028e-05	9.48996
c.1246G>A	p.Gly416Ser	C2	No	No	Substitution	B/LB	No	416	1	0.000117702	6.45384e-05	1.82376
c.1286C>T	p.Ala429Val	C2	No	No	Substitution	B/LB	No	429	1	0.000117702	8.68587e-05	1.3551
c.1321G>A	p.Glu441Lys	C2	No	No	Substitution	B/LB	No	441	7	0.000823917	0.000122124	6.74658
c.1373G>A	p.Arg458His	C3	No	No	Substitution	B/LB	No	458	2	0.000235405	4.34286e-05	5.4205
c.1468G>A	p.Gly490Arg	C3	No	No	Substitution	B/LB	No	490	12	0.00141243	0.000342663	4.12192		Yes 488-502
c.1471G>A	p.Val491Met	C3	No	No	Substitution	B/LB	No	491	3	0.000353107	7.12573e-05	4.95539		Yes 488-502
c.1519G>A	p.Gly507Arg	C3	No	No	Substitution	B/LB	No	507	3	0.000353107	0.000583021	0.605652
c.1544A>G	p.Asn515Ser	C3	No	No	Substitution	B/LB	No	515	1	0.000117702	8.55019e-05	1.37661
c.1564G>A	p.Ala522Thr	C3	No	No	Substitution	B/LB	No	522	2	0.000235405	0.000368036	0.639624
c.1721G>A	p.Arg574Gln	C4	No	No	Substitution	B/LB	Yes	574	2	0.000235405	5.33282e-05	4.41427	No
c.1786G>A	p.Gly596Arg	C4	No	No	Substitution	B/LB	No	596	3	0.000353107	4.80265e-05	7.35234
c.1813G>A	p.Asp605Asn	C4	No	No	Substitution	B/LB	No	605	3	0.000353107	0.000102936	3.43035
c.1855G>A	p.Glu619Lys	C4	No	No	Substitution	B/LB	No	619	7	0.000823917	0.000483672	1.70346
c.2179C>T	p.Val727Met	C5	No	No	Substitution	B/LB	No	727	2	0.000235405	6.13547e-05	3.83679
c.2197C>T	p.Arg733Cys	C5	No	No	Substitution	B/LB	No	733	2	0.000235405	8.55094e-05	2.75297
c.2198G>A	p.Arg733His	C5	No	No	Substitution	B/LB	No	733	1	0.000117702	5.20475e-05	2.26144
c.2210C>T	p.Thr737Met	C5	No	No	Substitution	B/LB	No	737	1	0.000117702	0.000174117	0.675995
c.2311G>A	p.Val771Met	C5	No	No	Substitution	B/LB	Yes	771	3	0.000353107	4.19095e-05	8.42547	No
c.2381C>T	p.Pro794Leu	C6	No	No	Substitution	B/LB	No	794	2	0.000235405	8.04298e-05	2.92684
c.2497G>A	p.Ala833Thr	C6	No	No	Substitution	B/LB	No	833	2	0.000235405	0.00178495	0.131883
c.2498C>T	p.Ala833Val	C6	No	No	Substitution	B/LB	No	833	1	0.000117702	0.00134138	0.087747
c.2552C>T	p.Ala851Val	C6	No	No	Substitution	B/LB	No	851	1	0.000117702	7.44494e-05	1.58097
c.2618C>A	p.Pro873His	C7	No	No	Substitution	B/LB	No	873	5	0.000588512	5.88927e-05	9.99295
c.2686G>A	p.Val896Met	C7	No	No	Substitution	B/LB	No	896	9	0.00105932	0.0055429	0.191113
c.2728C>A	p.Pro910Thr	C7	No	No	Substitution	B/LB	No	910	5	0.000588512	0.000248333	2.36985
c.2783C>T	p.Ser928Leu	C7	No	No	Substitution	B/LB	No	928	1	0.000117702	5.5196e-05	2.13245
c.2870C>G	p.Thr957Ser	C7	No	No	Substitution	B/LB	No	957	5	0.000588512	0.0016242	0.362339
c.2873C>T	p.Thr958Ile	C7	No	No	Substitution	B/LB	No	958	5	0.000588512	0.000175706	3.34942
c.2909G>A	p.Arg970Gln	C8	No	No	Substitution	B/LB	No	970	1	0.000117702	8.57071e-05	1.37331
c.2914C>T	p.Arg972Trp	C8	No	No	Substitution	B/LB	No	972	1	0.000117702	0.000175706	0.669884
c.2980C>T	p.Leu994Phe	C8	No	No	Substitution	B/LB	No	994	2	0.000235405	0.000363205	0.648133
c.2992C>G	p.Gln998Glu	C8	No	No	Substitution	B/LB	No	998	2	0.000235405	0.00159743	0.147365
c.3005G>A	p.Arg1002Gln	C8	No	No	Substitution	B/LB	No	1002	2	0.000235405	8.06519e-05	2.91878
c.3004C>T	p.Arg1002Trp	C8	No	No	Substitution	B/LB	No	1002	4	0.00047081	0.000374552	1.25699
c.3049G>A	p.Glu1017Lys	C8	No	No	Substitution	B/LB	No	1017	1	0.000117702	0.000146547	0.803173
c.3052G>C	p.Glu1018Gln	C8	No	No	Substitution	B/LB	No	1018	1	0.000117702	5.46334e-05	2.1544
c.3106C>T	p.Arg1036Cys	C8	No	No	Substitution	B/LB	Yes	1036	1	0.000117702	0.000254867	0.461819	No
c.3107G>A	p.Arg1036His	C8	No	No	Substitution	B/LB	No	1036	1	0.000117702	7.08789e-05	1.66061
c.3137C>T	p.Thr1046Met	C8	No	No	Substitution	B/LB	No	1046	1	0.000117702	0.000140253	0.839217
c.3277G>T	p.Gly1093Cys	C9	No	No	Substitution	B/LB	No	1093	3	0.000353107	5.85952e-05	6.02622
c.3323A>C	p.Lys1108Thr	C9	No	No	Substitution	B/LB	No	1108	2	0.000235405	9.48616e-05	2.48156
c.3326C>T	p.Thr1109Ile	C9	No	No	Substitution	B/LB	No	1109	4	0.00047081	6.98959e-05	6.73587
c.3392T>C	p.Ile1131Thr	C9	No	No	Substitution	B/LB	No	1131	7	0.000823917	0.000868937	0.94819
c.3413G>A	p.Arg1138His	C9	No	No	Substitution	B/LB	No	1138	1	0.000117702	0.000529162	0.222432
c.3470C>T	p.Pro1157Leu	C9	No	No	Substitution	B/LB	No	1157	1	0.000117702	4.60406e-05	2.55649
c.3535G>A	p.Glu1179Lys	C10	No	No	Substitution	B/LB	No	1179	3	0.000353107	0.000275795	1.28033
c.3614G>A	p.Arg1205Gln	C10	No	No	Substitution	B/LB	No	1205	1	0.000117702	6.82382e-05	1.72488
c.3682C>T	p.Arg1228Cys	C10	No	No	Substitution	B/LB	Yes	1228	2	0.000235405	0.000293089	0.803186	No
c.3742G>A	p.Gly1248Arg	C10	No	No	Substitution	B/LB	Yes	1248	1	0.000117702	7.80855e-05	1.50735	No	Yes 1248-1266
c.3787C>T	p.Arg1263Trp	C10	No	No	Substitution	B/LB	No	1263	1	0.000117702	6.20088e-05	1.89816		Yes 1248-1266
Nucleotide Variant	Amino Acid Variant		Splice	Truncating	Mutation Type	Class	Potential Exonic Splic Site	Gen_Locus_Amino_Acid	ShaRe Number of HCM Cases	Share Allele Frequency	gnomAD Allele Frequency	Odds Ratio (SHaRe Enrichment)	Positive MiniGene Assay (Ito et al) 7	MYBPC3 pathogenic clusters (Walsh et al)8
c.11C>T	p.Pro4Leu	C0	No	No	Substitution	VUS	No	4	1	0.000117702	2.06933e-05	5.68794
c.13G>T	p.Gly5Trp	C0	No	No	Substitution	VUS	No	5	1	0.000117702	1.37767e-05	8.54357
c.25G>A	p.Val9Leu	C0	No	No	Substitution	VUS	No	9	1	0.000117702		26.1561
c.49C>T	p.Arg17Trp	C0	No	No	Substitution	VUS	No	17	1	0.000117702	2.39005e-05	4.92468
c.94G>A	p.Glu32Lys	C0	No	No	Substitution	VUS	No	32	1	0.000117702	3.85358e-05	3.05436
c.103C>T	p.Arg35Trp	C0	No	No	Substitution	VUS	No	35	1	0.000117702	1.49128e-05	7.89273
c.121C>T	p.Arg41Cys	C0	No	No	Substitution	VUS	No	41	1	0.000117702	1.67722e-05	7.01772
c.133G>A	p.Gly45Arg	C0	No	No	Substitution	VUS	No	45	1	0.000117702	1.18036e-05	9.97178
c.175A>G	p.Thr59Ala	C0	No	No	Substitution	VUS	No	59	1	0.000117702		26.1561
c.478C>T	p.Arg60Trp	C0	No	No	Substitution	VUS	No	60	3	0.000353107		78.47
c.223G>A	p.Asp75Asn	C0	No	No	Substitution	VUS	No	75	3	0.000353107	2.661e-05	13.2697
c.2714G>A	p.Ser90Asn	C0	No	No	Substitution	VUS	No	90	1	0.000117702		26.1561
c.271G>A	p.Asp91Asn	C0	No	No	Substitution	VUS	No	91	2	0.000235405	1.24574e-05	18.8968
c.292G>C	p.Glu98Gln	PR	No	No	Substitution	VUS	No	98	1	0.000117702		26.1561
c.340A>G	p.Thr114Ala	PR	No	No	Substitution	VUS	No	114	1	0.000117702		26.1561
c.341C>G	p.Thr114Ser	PR	No	No	Substitution	VUS	No	114	1	0.000117702		26.1561
c.370G>A	p.Ala124Thr	PR	No	No	Substitution	VUS	No	124	1	0.000117702		26.1561
c.373G>T	p.Ala125Ser	PR	No	No	Substitution	VUS	No	125	2	0.000235405	3.21346e-06	73.2558
c.406G>A	p.Gly136Arg	PR	No	No	Substitution	VUS	No	136	1	0.000117702	1.28355e-06	91.7009
c.422C>G	p.Ala141Gly	PR	No	No	Substitution	VUS	No	141	1	0.000117702	6.42553e-07	183.179
c.464G>T	p.Gly155Val	C1	No	No	Substitution	VUS	No	155	1	0.000117702	1.27859e-06	92.0561
c.478C>G	p.Arg160Trp	C1	No	No	Substitution	VUS	Yes	160	1	0.000117702	0.000390955	0.301064	No
c.481C>A	p.Pro161Thr	C1	No	No	Substitution	VUS	No	161	2	0.000235405	1.27985e-06	183.931
c.493G>C	p.Glu165Gln	C1	No	No	Substitution	VUS	No	165	1	0.000117702		26.1561
c.497T>G	p.Val166Gly	C1	No	No	Substitution	VUS	No	166	1	0.000117702		26.1561
c.518C>A	p.Thr173Asn	C1	No	No	Substitution	VUS	No	173	1	0.000117702	6.24695e-07	188.416
c.532G>A	p.Val178Met	C1	No	No	Substitution	VUS	No	178	1	0.000117702	1.05657e-05	11.1401
c.596T>C	p.Leu199Pro	C1	No	No	Substitution	VUS	No	199	1	0.000117702	2.48161e-06	47.43
c.649A>C	p.Ser217Arg	C1	No	No	Substitution	VUS	No	217	1	0.000117702		26.1561
c.659A>G	p.Tyr220Cys	C1	No	No	Substitution	VUS	No	220	1	0.000117702	8.69089e-06	13.5432
c.713G>A	p.Arg238His	C1	No	No	Substitution	VUS	No	238	1	0.000117702	3.22318e-05	3.65175
c.716G>A	p.Cys239Tyr	C1	No	No	Substitution	VUS	No	239	1	0.000117702		26.1561
c.748T>C	p.Ser250Pro	C1	No	No	Substitution	VUS	No	250	1	0.000117702	6.2001e-07	189.839
c.756C>A	p.Phe252Leu	C1	No	No	Substitution	VUS	No	252	1	0.000117702		26.1561
c.758A>G	p.Asn253Ser	C1	No	No	Substitution	VUS	No	253	1	0.000117702	4.96386e-06	23.7119
c.770A>G	p.His257Arg	M	No	No	Substitution	VUS	No	257	1	0.000117702	6.21395e-07	189.416
c.815G>A	p.Arg272His	M	No	No	Substitution	VUS	No	272	1	0.000117702	7.65744e-06	15.371
c.836G>C	p.Glu279Ala	M	No	No	Substitution	VUS	No	279	1	0.000117702		26.1561
c.c842G>A	p.Arg281Gln	M	No	No	Substitution	VUS	No	281	1	0.000117702	2.85906e-05	4.11682
c.844C>T	p.Arg282Trp	M	No	No	Substitution	VUS	No	282	1	0.000117702	3.04994e-05	3.85917
c.853G>A	p.Asp285Asn	M	No	No	Substitution	VUS	No	285	1	0.000117702		26.1561
	p.Phe295Ser	M	No	No	Substitution	VUS	No	295	1	0.000117702		26.1561
c.917G>A	p.Arg306Gln	M	No	No	Substitution	VUS	No	306	1	0.000117702	1.69425e-05	6.94719
c.932C>G	p.Ser311Trp	M	No	No	Substitution	VUS	No	311	1	0.000117702	3.78722e-06	31.0788
c.931T>C	p.Ser311Pro	M	No	No	Substitution	VUS	No	311	1	0.000117702		26.1561
c.931T>A	p.Ser311Thr	M	No	No	Substitution	VUS	No	311	1	0.000117702		26.1561
c.964T>C	p.Trp322Arg	M	No	No	Substitution	VUS	No	322	1	0.000117702	1.2429e-06	94.6997
c.1003C>T	p.Arg335Cys	M	No	No	Substitution	VUS	No	335	1	0.000117702	1.4876e-05	7.91226
c.1009G>A	p.Ala337Thr	M	No	No	Substitution	VUS	No	337	1	0.000117702	2.47904e-06	47.479
	p.Ala354Thr	M	No	No	Substitution	VUS	No	354	1	0.000117702		26.1561
c.1112C>T	p.Pro371Leu	C2	No	No	Substitution	VUS	No	371	1	0.000117702	1.11639e-05	10.5431
c.1128C>A	p.Ser376Arg	C2	No	No	Substitution	VUS	No	376	1	0.000117702		26.1561
c.1153G>A	p.Val385Met	C2	No	No	Substitution	VUS	No	385	3	0.000353107	2.35652e-05	14.9843
c.1012G>A	p.Val388Met	C2	No	No	Substitution	VUS	No	388	1	0.000117702		26.16
c.1213A>G	p.Met405Val	C2	No	No	Substitution	VUS	No	405	1	0.000117702		26.16
c.1238A>G	p.Glu413Gly	C2	No	No	Substitution	VUS	No	413	1	0.000117702	6.20553e-07	189.673
c.1247G>A	p.Glu416Val	C2	No	No	Substitution	VUS	No	416	1	0.000117702		26.16
c.1309G>A	p.Val437Met	C2	No	No	Substitution	VUS	No	437	1	0.000117702	3.10006e-05	3.79678
c.1315G>A	p.Gly439Ser	C2	No	No	Substitution	VUS	No	439	1	0.000117702	6.19925e-07	189.866
c.1393G>T	p.Val465Leu	C3	No	No	Substitution	VUS	No	465	1	0.000117702	6.20029e-07	189.834
c.1408C>T	p.Arg470Trp	C3	No	No	Substitution	VUS	No	470	3	0.000353107	1.17808e-05	29.9731
c.1418T>C	p.Phe473Ser	C3	No	No	Substitution	VUS	No	473	1	0.000117702		26.16
c.1433C>T	p.Ser478Leu	C3	No	No	Substitution	VUS	No	478	1	0.000117702	2.72809e-05	4.31446
c.1433C>G	p.Ser478Trp	C3	No	No	Substitution	VUS	No	478	1	0.000117702		26.16
c.1456T>G	p.Trp486Gly	C3	No	Yes	Substitution	VUS	Yes	486	1	0.000117702	6.20187e-07	189.786	No	Yes 485-502
c.1501T>C	p.Tyr501His	C3	No	No	Substitution	VUS	No	501	1	0.000117702		26.16		Yes 485-502
c.1509C>G	p.Phe503Leu	C3	No	No	Substitution	VUS	No	503	2	0.000235405		52.3122
c.1565C>T	p.Ala522Val	C3	No	No	Substitution	VUS	No	522	3	0.000353107	2.41644e-05	14.6127
c.1568G>T	p.Gly523Val	C3	No	No	Substitution	VUS	No	523	2	0.000235405		52.31
c.1574A>C	p.Tyr525Ser	C3	No	No	Substitution	VUS	No	525	2	0.000235405		52.31
c.1580T>C	p.Leu527Pro	C3	No	No	Substitution	VUS	No	527	2	0.000235405	4.3377e-06	54.2695
c.1601C>A	p.Ala534Glu	C3	No	No	Substitution	VUS	No	534	1	0.000117702		26.16
c.1607C>G	p.Ala536Gly	C3	No	No	Substitution	VUS	No	536	1	0.000117702		26.16
c.1615A>G	p.Ile539Val	C3	No	No	Substitution	VUS	No	539	1	0.000117702	9.36444e-06	12.5691
c.1633C>A	p.Leu545Met	C4	No	No	Substitution	VUS	No	545	1	0.000117702	2.1687e-05	5.42733
c.1670G>A	p.Gly557Asp	C4	No	No	Substitution	VUS	No	557	1	0.000117702	2.47831e-06	47.493
c.1672G>A	p.Ala558Thr	C4	No	No	Substitution	VUS	No	558	1	0.000117702	1.54911e-05	7.59806
c.1685C>T	p.Ala562Val	C4	No	No	Substitution	VUS	No	562	1	0.000117702	4.95742e-06	23.7427
c.1684G>A	p.Ala562Thr	C4	No	No	Substitution	VUS	No	562	1	0.000117702	6.19573e-07	189.974
c.1696T>A	p.Cys566Ser	C4	No	No	Substitution	VUS	No	566	2	0.000235405	6.19655e-07	379.896
c.1720C>T	p.Arg574Trp	C4	No	No	Substitution	VUS	Yes	574	3	0.000353107	2.23245e-05	15.817	No
c.1765C>T	p.Arg589Cys	C4	No	No	Substitution	VUS	No	589	2	0.000235405	6.95048e-06	33.8689
c.1765C>G	p.Arg589Gly	C4	No	No	Substitution	VUS	No	589	5	0.000588512	6.31862e-07	931.394
c.1766G>A	p.Arg589His	C4	No	No	Substitution	VUS	No	589	1	0.000117702	3.7987e-06	30.9849
c.1781A>G	p.His594Arg	C4	No	No	Substitution	VUS	No	594	1	0.000117702		26.16
c.1783A>G	p.Ile595Val	C4	No	No	Substitution	VUS	No	595	1	0.000117702	7.66135e-06	15.3632
c.1789C>T	p.Arg597Trp	C4	No	Yes	Substitution	VUS	Yes	597	6	0.000706215	3.40034e-05	20.7689	No
c.1808T>C	p.Ile603Thr	C4	No	No	Substitution	VUS	No	603	2	0.000235405		52.31
c.1809T>G	p.Ile603Met	C4	No	No	Substitution	VUS	No	603	2	0.000235405	5.02453e-06	46.8512
c.1814A>G	p.Asp605Gly	C4	No	No	Substitution	VUS	No	605	2	0.000235405	3.32655e-05	7.07656
c.1822C>T	p.Pro608Ser	C4	No	No	Substitution	VUS	No	608	3	0.000353107	3.25721e-05	10.8408
c.1828G>C+3808G>A	p.Asp610His+V1270Met	C4	No	No	Substitution	VUS	No	610	1	0.000117702		NA
c.1828G>C	p.Asp610His	C4	No	No	Substitution	VUS	No	610	6	0.000706215	6.44159e-05	10.9634
c.1828G>A	p.Asp610Asn	C4	No	No	Substitution	VUS	No	610	1	0.000117702	1.31333e-05	8.96211
c.1831G>A	p.Glu611Lys	C4	No	No	Substitution	VUS	No	611	5	0.000588512	1.56283e-05	37.6568
c.1871A>G	p.Asn624Ser	C4	No	No	Substitution	VUS	No	624	1	0.000117702	3.13705e-06	37.5202
c.1885C>T	p.Leu629Phe	C4	No	No	Substitution	VUS	No	629	1	0.000117702		26.16
c.1960C>T	p.Arg654Cys	C5	No	No	Substitution	VUS	No	654	1	0.000117702	1.23932e-05	9.49732
c.1961G>A	p.Arg654His	C5	No	No	Substitution	VUS	No	654	2	0.000235405	1.61118e-05	14.6107
c.2003G>A	p.Arg668His	C5	No	No	Substitution	VUS	No	668	2	0.000235405	3.77992e-05	6.22778
c.2011G>A	p.Val671Ile	C5	No	No	Substitution	VUS	No	671	1	0.000117702	1.85916e-05	6.33094
c.2030C>T	p.Pro677Leu	C5	No	No	Substitution	VUS	No	677	3	0.000353107	6.20074e-07	569.46
c.2056G>C	p.Ala686Pro	C5	No	No	Substitution	VUS	No	686	1	0.000117702	2.24575e-05	5.24113
c.2078C>T	p.Ala693Val	C5	No	No	Substitution	VUS	No	693	1	0.000117702	1.23924e-06	94.9796
c.2077G>T	p.Ala693Ser	C5	No	No	Substitution	VUS	No	693	1	0.000117702	1.73491e-05	6.78434
c.2155T>C	p.Cys719Arg	C5	No	No	Substitution	VUS	No	719	1	0.000117702	2.48289e-06	47.4055
c.2164G>A	p.Glu722Lys	C5	No	No	Substitution	VUS	No	722	1	0.000117702	1.36452e-05	8.62594
c.2177G>A	p.Arg726His	C5	No	No	Substitution	VUS	No	726	1	0.000117702	1.17755e-05	9.99558
c.2198G>T	p.Arg733Leu	C5	No	No	Substitution	VUS	No	733	1	0.000117702	8.67459e-06	13.5687
c.2221G>T	p.Ala741Ser	C5	No	No	Substitution	VUS	No	741	1	0.000117702	1.23913e-06	94.9876
c.2234A>G	p.Asp745Gly	C5	No	No	Substitution	VUS	Yes	745	2	0.000235405		52.31	No
c.2252T>A	p.Val751Asp	C5	No	No	Substitution	VUS	No	751	2	0.000235405		52.31
c.2308G>C	p.Asp770His	C5	No	Yes	Substitution	VUS	Yes	770	2	0.000235405		52.31
c.2324C>G	p.Pro775Arg	C6	No	No	Substitution	VUS	No	775	1	0.000117702		26.16
c.2356G>T	p.Asp786Tyr	C6	No	No	Substitution	VUS	No	786	1	0.000117702		26.16
c.2398G>A	p.Gly800Arg	C6	No	No	Substitution	VUS	No	800	4	0.00047081	2.40751e-05	19.5559
c.2432A>G	p.Lys811Arg	C6	No	No	Substitution	VUS	No	811	2	0.000235405	1.85878e-06	126.645
c.2435A>G	p.Lys812Arg	C6	No	No	Substitution	VUS	No	812	2	0.000235405	6.19596e-07	379.933
c.2449C>T	p.Arg817Trp	C6	No	No	Substitution	VUS	No	817	1	0.000117702	4.33716e-06	27.1381
c.2450G>A	p.Arg817Gln	C6	No	No	Substitution	VUS	No	817	1	0.000117702	3.09811e-06	37.9917
c.2449C>G	p.Arg817Gly	C6	No	No	Substitution	VUS	No	817	3	0.000353107	6.19594e-07	569.901
c.2456T>C	p.Met819Thr	C6	No	No	Substitution	VUS	No	819	1	0.000117702	6.19586e-06	18.9969
c.2470G>A	p.Asp824Asn	C6	No	No	Substitution	VUS	No	824	1	0.000117702	9.29431e-06	12.6639
c.2507T>C	p.Met836Thr	C6	No	No	Substitution	VUS	No	836	1	0.000117702	3.09797e-06	37.9935
c.2534G>C	p.Arg845Pro	C6	No	No	Substitution	VUS	No	845	1	0.000117702		26.16
c.2533C>A	p.Arg845Ser	C6	No	No	Substitution	VUS	No	845	3	0.000353107		78.47
c.2542G>C	p.Ala848Pro	C6	No	No	Substitution	VUS	No	848	1	0.000117702		26.16
c.2542_2543delinsTG	p.Ala848Trp	C6	No	No	Delete Insert	VUS	No	848	1	0.000117702		26.16
c.2543C>A	p.Ala848Glu	C6	No	No	Substitution	VUS	No	848	4	0.00047081		104.62
c.2543C>G	p.Ala848Gly	C6	No	No	Substitution	VUS	No	848	2	0.000235405	6.19741e-07	379.844
c.2558G>T	p.Gly853Val	C6	No	No	Substitution	VUS	No	853	1	0.000117702		26.16
c.2562G>A	p.Met854Ile	C6	No	No	Substitution	VUS	No	854	1	0.000117702	1.61553e-05	7.28569
c.2566A>G	p.Arg856Gly	C6	No	No	Substitution	VUS	No	856	1	0.000117702	6.21794e-07	189.295
c.2654C>T	p.Thr885Met	C7	No	No	Substitution	VUS	No	885	1	0.000117702	2.55667e-05	4.60375
c.2672G>A	p.Arg891Gln	C7	No	No	Substitution	VUS	No	891	2	0.000235405	3.26282e-05	7.21477
c.2682G>T	p.Glu894Asp	C7	No	No	Substitution	VUS	No	894	1	0.000117702	4.49096e-06	26.2088
c.2715C>A	p.Ser905Arg	C7	No	No	Substitution	VUS	No	905	1	0.000117702	6.50785e-07	180.862
c.2761C>G	p.Gln921Glu	C7	No	No	Substitution	VUS	No	921	1	0.000117702	3.98405e-05	2.95434
c.2765G>A	p.Gly922Glu	C7	No	No	Substitution	VUS	No	922	1	0.000117702	1.24438e-05	9.45871
c.2815C>T	p.Arg939Trp	C7	No	No	Substitution	VUS	No	939	1	0.000117702	2.91486e-05	4.03802
c.2828G>A	p.Arg943Gln	C7	No	No	Substitution	VUS	No	943	1	0.000117702	9.30312e-06	12.6519
c.2833C>T	p.Arg945Trp	C7	No	No	Substitution	VUS	No	945	1	0.000117702	1.36505e-05	8.6226
c.2834G>A	p.Arg945Leu	C7	No	No	Substitution	VUS	No	945	1	0.000117702	6.20277e-07	189.758
c.2834G>T	p.Arg945Leu	C7	No	No	Substitution	VUS	No	945	1	0.000117702	6.20277e-07	189.758
c.2839C>A	p.His947Asn	C7	No	No	Substitution	VUS	No	947	1	0.000117702		26.16
c.2849C>T	p.Ala950Val	C7	No	No	Substitution	VUS	No	950	1	0.000117702	3.10633e-06	37.8911
c.2864C>A	p.Pro955His	C7	No	No	Substitution	VUS	No	955	1	0.000117702	1.878e-06	62.6743
c.2908C>T	p.Arg970Trp	C8	No	No	Substitution	VUS	No	970	1	0.000117702	1.3343e-05	8.82126
c.2915G>A	p.Arg972Gln	C8	No	No	Substitution	VUS	No	972	1	0.000117702	1.07847e-05	10.9138
c.2938C>T	p.Arg980Cys	C8	No	No	Substitution	VUS	No	980	1	0.000117702	2.20809e-05	5.33052
c.2938C>G	p.Arg980Gly	C8	No	No	Substitution	VUS	No	980	1	0.000117702	6.30836e-07	186.582
c.2962G>A	p.Gly988Arg	C8	No	No	Substitution	VUS	No	988	1	0.000117702	1.4531e-05	8.1001
c.2993A>G	p.Gln998Arg	C8	No	No	Substitution	VUS	No	998	1	0.000117702	1.27333e-06	92.4369
c.3017C>A	p.Thr1006Asn	C8	No	No	Substitution	VUS	No	1006	1	0.000117702	4.98473e-06	23.6126
c.3019T>C	p.Trp1007Arg	C8	No	No	Substitution	VUS	No	1007	1	0.000117702		26.16
c.3064C>T	p.Arg1022Cys	C8	No	No	Substitution	VUS	No	1022	3	0.000353107	1.55154e-05	22.7586
c.3065G>A	p.Arg1022His	C8	No	No	Substitution	VUS	No	1022	2	0.000235405	6.20648e-06	37.9289
c.3065G>C	p.Arg1022Pro	C8	No	No	Substitution	VUS	No	1022	5	0.000588512	5.21344e-05	11.2884
c.3083C>T	p.Thr1028Ile	C8	No	No	Substitution	VUS	No	1028	1	0.000117702	6.82797e-06	17.2383
c.3085A>T	p.Ile1029Phe	C8	No	No	Substitution	VUS	No	1029	1	0.000117702		26.16
c.3098G>A	p.Arg1033Gln	C8	No	No	Substitution	VUS	Yes	1033	2	0.000235405	3.7271e-06	63.1604	No
c.3109C>T	p.Arg1037Cys	C8	No	No	Substitution	VUS	No	1037	1	0.000117702	9.94895e-06	11.8306
c.3188T>C	p.Val1063Ala	C8	No	No	Substitution	VUS	No	1063	1	0.000117702	4.99984e-06	23.5412
c.3284C>T	p.Thr1095Met	C9	No	No	Substitution	VUS	No	1095	1	0.000117702	1.0701e-05	10.9992
c.3302C>T	p.Thr1101Ile	C9	No	No	Substitution	VUS	No	1101	1	0.000117702		26.16
c.3308A>C	p.Gln1103Pro	C9	No	No	Substitution	VUS	No	1103	1	0.000117702		26.1561
c.3317A>G	p.Asp1106Gly	C9	No	No	Substitution	VUS	No	1106	1	0.000117702	6.24239e-07	188.553
c.3343G>A	p.Val1115Ile	C9	No	No	Substitution	VUS	No	1115	2	0.000235405	1.92532e-05	12.2268
c.3370T>C	p.Cys1124Arg	C9	No	No	Substitution	VUS	No	1124	2	0.000235405	5.58757e-06	42.1301
c.3373G>A	p.Val1125Met	C9	No	No	Substitution	VUS	No	1125	1	0.000117702	2.11107e-05	5.57549
c.3413G>C	p.Arg1138Pro	C9	No	No	Substitution	VUS	Yes	1138	4	0.00047081	1.24362e-06	378.579	No
c.3452C>T	p.Ala1151Val	C9	No	No	Substitution	VUS	No	1151	4	0.00047081	1.92946e-05	24.4012
c.3547T>C	p.Phe1183Leu	C10	No	No	Substitution	VUS	No	1183	1	0.000117702		26.1561
c.3551C>A	p.Thr1184Asn	C10	No	No	Substitution	VUS	No	1184	4	0.00047081	1.23925e-06	379.914
c.3560T>G	p.Leu1187Arg	C10	No	No	Substitution	VUS	No	1187	4	0.00047081		104.62
c.3569G>A	p.Arg1190His	C10	No	No	Substitution	VUS	No	1190	1	0.000117702	2.23067e-05	5.27655
c.3605G>A	p.Cys1202Tyr	C10	No	No	Substitution	VUS	No	1202	1	0.000117702		26.16
c.3613C>T	p.Arg1205Trp	C10	No	No	Substitution	VUS	No	1205	4	0.00047081	8.68283e-06	54.2231
c.3640T>C	p.Trp1214Arg	C10	No	No	Substitution	VUS	No	1214	3	0.000353107		78.47
c.3642G>T	p.Trp1214Cys	C10	No	No	Substitution	VUS	No	1214	1	0.000117702		26.16
c.3676C>T	p.Arg1226Cys	C10	No	No	Substitution	VUS	No	1226	1	0.000117702	2.16891e-05	5.42681
c.3728C>G	p.Pro1243Arg	C10	No	No	Substitution	VUS	No	1243	1	0.000117702		26.16
c.3737T>C	p.Phe1246Ser	C10	No	No	Substitution	VUS	No	1246	1	0.000117702	3.0983e-06	37.9894
c.3746G>T	p.Gly1249Val	C10	No	No	Substitution	VUS	No	1249	1	0.000117702	1.23936e-06	94.9706		Yes 1248-1266
c.3763G>C	p.Ala1255Pro	C10	No	No	Substitution	VUS	No	1255	1	0.000117702		26.16		Yes 1248-1266
c.3763G>A	p.Ala1255Thr	C10	No	No	Substitution	VUS	Yes	1255	1	0.000117702	3.28476e-05	3.58329	No	Yes 1248-1266
c.3778G>C	p.Gly1260Arg	C10	No	No	Substitution	VUS	No	1260	1	0.000117702	1.23962e-06	94.9503		Yes 1248-1266
c.3791G>T	p.Cys1264Phe	C10	No	No	Substitution	VUS	No	1264	1	0.000117702		26.16		Yes 1248-1266
c.3798C>G	p.Cys1266Trp	C10	No	No	Substitution	VUS	No	1266	1	0.000117702	6.20749e-07	189.613		Yes 1248-1266
c.3808G>A	p.Val1270Met	C10	No	No	Substitution	VUS	No	1270	2	0.000235405	1.8635e-06	126.324
c.3812G>A	p.Arg1271Gln	C10	No	No	Substitution	VUS	No	1271	1	0.000117702	7.46322e-06	15.771
MYBPC3 Nonsynonmyous Missense ShaRe (Truncating Splice Variants)
Nucleotide Variant	Amino Acid Variant	Subdomain	Splice	Truncating	Mutation Type	Class	Potential Exonic Splic Site	Gen_Locus_Amino_Acid	ShaRe Number of HCM Cases	Share Allele Frequency	gnomAD Allele Frequency	Odds Ratio (SHaRe Enrichment)	Positive MiniGene Assay (Ito et al)7	MYBPC3 pathogenic clusters (Walsh et al)8
c.442G>A	p.Gly148Arg	PR	Yes	Yes	Substitution	P/LP	Yes	148	19	0.00223635	0.000110165	20.2999	Yes
c.636C>G	p.Ser212Arg	C1	Yes	Yes	Substitution	P/LP	Yes	212	4	0.00047081	6.21991e-07	756.94	Yes
c.655G>C	p.Val219Leu	C1	Yes	Yes	Substitution	P/LP	Yes	219	10	0.00117702	1.55235e-05	75.8223	Yes
c.655G>T	p.Val219Phe	C1	Yes	Yes	Substitution	P/LP	Yes	219	2	0.000235405	1.24188e-06	189.556	Yes
c.772G>C	p.Glu258Gln	M	Yes	Yes	Substitution	P/LP	Yes	258	1	0.000117702		26.16	Based on results of p.Glu258Lys
c.772G>A	p.Glu258Lys	M	Yes	Yes	Substitution	P/LP	Yes	258	200	0.0235405	3.36571e-05	699.422	Yes + Human Heart 5,6
c.1090G>A	p.Ala364Thr	C2	Yes	Yes	Substitution	P/LP	Yes	364	9	0.00105932		235.4	Human Heart 6
c.1624G>C	p.Glu542Gln	C3	Yes	Yes	Substitution	P/LP	Yes	542	53	0.00623823	4.20087e-05	148.499	Yes + Human Heart 5,6
c.1790G>A	p.Arg597Gln	C4	Yes	Yes	Substitution	P/LP	Yes	597	5	0.000588512	1.54075e-05	38.1966	Yes
c.2308G>A	p.Asp770Asn	C5	Yes	Yes	Substitution	P/LP	Yes	770	17	0.00200094	6.19571e-06	322.956	Human Heart5
5. Helms AS, Davis FM, Coleman D, Bartolone SN, Glazier AA, Pagani F, Yob JM, Sadayappan S, Pedersen E, Lyons R, et al. Sarcomere mutation-specific expression patterns in human hypertrophic cardiomyopathy. Circulation Cardiovascular genetics. 2014;7:434-43.
6. Singer ES, Ingles J, Semsarian C and Bagnall RD. Key Value of RNA Analysis of MYBPC3 Splice-Site Variants in Hypertrophic Cardiomyopathy. Circ Genom Precis Med. 2019;12:e002368. doi: 10.1161/CIRCGEN.118.002368.
7. Ito K, Patel PN, Gorham JM, McDonough B, DePalma SR, Adler EE, Lam L, MacRae CA, Mohiuddin SM, Fatkin D, et al. Identification of pathogenic gene mutations in LMNA and MYBPC3 that alter RNA splicing. Proc Natl Acad Sci U S A. 2017;114:7689-7694. doi: 10.1073/pnas.1707741114. Epub 2017 Jul 5.
8. Walsh R, Mazzarotto F, Whiffin N, Buchan R, Midwinter W, Wilk A, Li N, Felkin L, Ingold N, Govind R, et al. Quantitative approaches to variant classification increase the yield and precision of genetic testing in Mendelian diseases: the case of hypertrophic cardiomyopathy. Genome Med. 2019;11:5. doi: 10.1186/s13073-019-0616-z.
