## SupplementalTable5_DA_IP for "Pathogenic *MYBPC3* missense variants alter protein-protein interactions within the sarcomere"

### Sheet: DifferentialAssociated_DDA
Supplemental Table 5: Differentially Associated (DA) MyBP-C, comparing individual pathogenic variants to WT MyBP-C
Decreased Binding
	WT vs R495Q-NSAF						WT vs R502W-NSAF						WT vs W792R-NSAF						WT vs R810H-NSAF
Gene Name	FC (WT/R495Q)	p-value	log2 FC	DA?	q value	neg log10 q-value	FC (WT/R502W)	p-value	log2 FC	DA?	q value	neg log10 q-value	FC (WT/W792R)	p-value	log2 FC	DA?	q value	neg log10 qvalue	FC (WT/R810H)	p-value	log2 FC	DA?	q value	neg log10 qvalue
Rpl10a	1.95791	0.0929238	0.969318	No	0.77098	0.112957	3.33104	0.0291759	1.73597	No	0.341657	0.466409	3.68882	0.115003	1.88316	No	0.331182	0.479933	#DIV/0!	3.83202e-05	#DIV/0!	Yes	0.00868644	2.06116
Rab8a	2.47441	0.283326	1.30708	No	0.815743	0.0884465	#DIV/0!	0.00474847	#DIV/0!	No	0.0807635	1.09278	#DIV/0!	0.00474847	#DIV/0!	Yes	0.0456995	1.34009	#DIV/0!	0.00474847	#DIV/0!	Yes	0.0448686	1.34806
Rab32	2.55667	0.261156	1.35426	No	0.815743	0.0884465	5.77966	0.0426472	2.53099	No	0.435255	0.361256	#DIV/0!	0.00120578	#DIV/0!	Yes	0.0317173	1.4987	#DIV/0!	0.00120578	#DIV/0!	Yes	0.0311406	1.50667
Ssr4	1.15637	0.162794	0.209604	No	0.77098	0.112957	1.48532	0.67642	0.570774	No	0.902931	0.0443454	#DIV/0!	0.00315819	#DIV/0!	Yes	0.0317173	1.4987	#DIV/0!	0.00315819	#DIV/0!	Yes	0.0311406	1.50667
Gpx8	3.50431	0.133322	1.80913	No	0.77098	0.112957	#DIV/0!	0.00315819	#DIV/0!	No	0.0575546	1.23992	#DIV/0!	0.00315819	#DIV/0!	Yes	0.0317173	1.4987	#DIV/0!	0.00315819	#DIV/0!	Yes	0.0311406	1.50667
Lamtor4	2.80345	0.216802	1.4872	No	0.815743	0.0884465	#DIV/0!	0.00315819	#DIV/0!	No	0.0575546	1.23992	#DIV/0!	0.00315819	#DIV/0!	Yes	0.0317173	1.4987	#DIV/0!	0.00315819	#DIV/0!	Yes	0.0311406	1.50667
Isca2	1.68207	0.567163	0.750237	No	0.896323	0.0475356	3.16877	0.166307	1.66392	No	0.624018	0.204803	#DIV/0!	0.00315819	#DIV/0!	Yes	0.0317173	1.4987	#DIV/0!	0.00315819	#DIV/0!	Yes	0.0311406	1.50667
Bak1	3.73793	0.115643	1.90224	No	0.77098	0.112957	#DIV/0!	0.00315819	#DIV/0!	No	0.0575546	1.23992	#DIV/0!	0.00315819	#DIV/0!	Yes	0.0317173	1.4987	#DIV/0!	0.00315819	#DIV/0!	Yes	0.0311406	1.50667
Clpp	2.00246	0.424136	1.00178	No	0.815743	0.0884465	1.48532	0.67642	0.570774	No	0.902931	0.0443454	#DIV/0!	0.00315819	#DIV/0!	Yes	0.0317173	1.4987	#DIV/0!	0.00315819	#DIV/0!	Yes	0.0311406	1.50667
Tmx1	3.50431	0.133322	1.80913	No	0.77098	0.112957	3.7133	0.11734	1.8927	No	0.558686	0.252832	#DIV/0!	0.00315819	#DIV/0!	Yes	0.0317173	1.4987	#DIV/0!	0.00315819	#DIV/0!	Yes	0.0311406	1.50667
Rpl34	2.80345	0.216802	1.4872	No	0.815743	0.0884465	0.722904	0.0294589	-0.468125	No	0.341657	0.466409	0.80978	0.86683	-0.304399	No	0.882105	0.0544799	#DIV/0!	0.00315819	#DIV/0!	Yes	0.0311406	1.50667
Rps26	1.09262	0.724968	0.127793	No	0.934154	0.0295814	1.40834	0.723393	0.493999	No	0.902931	0.0443454	1.61956	0.600118	0.695601	No	0.772861	0.111899	#DIV/0!	0.00315819	#DIV/0!	Yes	0.0311406	1.50667
Hist1h1b	0.562166	0.446905	-0.830932	No	0.832592	0.079568	0.5844	0.4751	-0.774971	No	0.797512	0.098263	0.323912	0.568746	-1.62633	No	0.758989	0.119764	#DIV/0!	0.00315819	#DIV/0!	Yes	0.0311406	1.50667
Ostc	2.80345	0.216802	1.4872	No	0.815743	0.0884465	#DIV/0!	0.00315819	#DIV/0!	No	0.0575546	1.23992	#DIV/0!	0.00315819	#DIV/0!	Yes	0.0317173	1.4987	#DIV/0!	0.00315819	#DIV/0!	Yes	0.0311406	1.50667
Nfs1	3.068	0.176047	1.6173	No	0.79039	0.102158	1.92655	0.452831	0.946023	No	0.785985	0.104586	#DIV/0!	0.00120578	#DIV/0!	Yes	0.0317173	1.4987	#DIV/0!	0.00120578	#DIV/0!	Yes	0.0311406	1.50667
Sccpdh	1.62867	0.118476	0.703697	No	0.77098	0.112957	1.3	0.25245	0.37851	No	0.745374	0.127625	#DIV/0!	0.00302497	#DIV/0!	Yes	0.0317173	1.4987	#DIV/0!	0.00302497	#DIV/0!	Yes	0.0311406	1.50667
Ctsz	#DIV/0!	0.00315819	#DIV/0!	No	0.205586	0.687007	#DIV/0!	0.00315819	#DIV/0!	No	0.0575546	1.23992	#DIV/0!	0.00315819	#DIV/0!	Yes	0.0317173	1.4987	#DIV/0!	0.00315819	#DIV/0!	Yes	0.0311406	1.50667
Trim72	1.79094	0.513679	0.840714	No	0.858412	0.0663043	#DIV/0!	0.00302497	#DIV/0!	No	0.0575546	1.23992	#DIV/0!	0.00302497	#DIV/0!	Yes	0.0317173	1.4987	#DIV/0!	0.00302497	#DIV/0!	Yes	0.0311406	1.50667
Tomm40	2.10259	0.387807	1.07216	No	0.815743	0.0884465	0.891192	0.923384	-0.166192	No	1	0	#DIV/0!	0.00315819	#DIV/0!	Yes	0.0317173	1.4987	#DIV/0!	0.00315819	#DIV/0!	Yes	0.0311406	1.50667
Atl3	#DIV/0!	0.00315819	#DIV/0!	No	0.205586	0.687007	#DIV/0!	0.00315819	#DIV/0!	No	0.0575546	1.23992	#DIV/0!	0.00315819	#DIV/0!	Yes	0.0317173	1.4987	#DIV/0!	0.00315819	#DIV/0!	Yes	0.0311406	1.50667
Ruvbl1	2.80345	0.216802	1.4872	No	0.815743	0.0884465	3.16877	0.166307	1.66392	No	0.624018	0.204803	#DIV/0!	0.00315819	#DIV/0!	Yes	0.0317173	1.4987	#DIV/0!	0.00315819	#DIV/0!	Yes	0.0311406	1.50667
Eif2s1	0.644663	0.0562398	-0.633382	No	0.72731	0.138281	#DIV/0!	0.00315819	#DIV/0!	No	0.0575546	1.23992	0.80978	0.86683	-0.304399	No	0.882105	0.0544799	#DIV/0!	0.00315819	#DIV/0!	Yes	0.0311406	1.50667
Lclat1	#DIV/0!	0.00315819	#DIV/0!	No	0.205586	0.687007	#DIV/0!	0.00315819	#DIV/0!	No	0.0575546	1.23992	#DIV/0!	0.00315819	#DIV/0!	Yes	0.0317173	1.4987	#DIV/0!	0.00315819	#DIV/0!	Yes	0.0311406	1.50667
Rac1	0.802803	0.134273	-0.316883	No	0.77098	0.112957	1.16631	0.589693	0.221953	No	0.873728	0.0586238	#DIV/0!	0.00010761	#DIV/0!	Yes	0.024948	1.60296	1.48925	0.673095	0.574586	No	0.841444	0.0749747
Rab21	1.93692	0.142276	0.953767	No	0.77098	0.112957	2.07945	0.395876	1.0562	No	0.759431	0.119512	#DIV/0!	0.00315819	#DIV/0!	Yes	0.0317173	1.4987	4.88322	0.0645079	2.28783	No	0.239843	0.620073
Ugdh	5.6069	0.0481093	2.4872	No	0.72731	0.138281	2.22798	0.347284	1.15574	No	0.759431	0.119512	#DIV/0!	0.00315819	#DIV/0!	Yes	0.0317173	1.4987	1.67425	0.571195	0.743513	No	0.780404	0.107681
Cplx	2.10259	0.387807	1.07216	No	0.815743	0.0884465	2.11251	0.384402	1.07896	No	0.759431	0.119512	#DIV/0!	0.00315819	#DIV/0!	Yes	0.0317173	1.4987	0.697603	0.791054	-0.519522	No	0.883175	0.0539534
Increased Binding
	WT vs R495Q-NSAF						WT vs R502W-NSAF						WT vs W792R-NSAF						WT vs R810H-NSAF
Gene Name	FC (WT/R495Q)	p-value	log2 FC	DA?	q value	neg log10 q-value	FC (WT/R502W)	p-value	log2 FC	DA?	q value	neg log10 q-value	FC (WT/W792R)	p-value	log2 FC	DA?	q value	neg log10 qvalue	FC (WT/R810H)	p-value	log2 FC	DA?	q value	neg log10 qvalue
Krt12	0	0.228734	#NUM!	No	0.815743	0.0884465	0	0.42265	#NUM!	No	0.759431	0.119512	#DIV/0!	#DIV/0!	#DIV/0!			#NUM!	0	0.000694676	#NUM!	Yes	0.0311406	1.50667
Cox7b	#DIV/0!		#DIV/0!			#NUM!	#DIV/0!	#DIV/0!	#DIV/0!			#NUM!	0	0.00116875	#NUM!	Yes	0.0317173	1.4987	0	0.42265	#NUM!	No	0.647197	0.188963
Hmgb1	#DIV/0!		#DIV/0!			#NUM!	#DIV/0!	#DIV/0!	#DIV/0!			#NUM!	0	0.00116875	#NUM!	Yes	0.0317173	1.4987	0	0.42265	#NUM!	No	0.647197	0.188963
No significant change
	WT vs R495Q-NSAF						WT vs R502W-NSAF						WT vs W792R-NSAF						WT vs R810H-NSAF
Gene Name	FC (WT/R495Q)	p-value	log2 FC	DA?	q value	neg log10 q-value	FC (WT/R502W)	p-value	log2 FC	DA?	q value	neg log10 q-value	FC (WT/W792R)	p-value	log2 FC	DA?	q value	neg log10 qvalue	FC (WT/R810H)	p-value	log2 FC	DA?	q value	neg log10 qvalue
MYBPC3-human	1.48493	0.163937	0.5704	No	0.77098	0.112957	1.21704	0.619648	0.283381	No	0.891584	0.0498375	1.13639	0.705152	0.184458	No	0.814451	0.0891353	0.712933	0.256707	-0.488161	No	0.597995	0.223302
Hspa8	1.85383	0.126921	0.89051	No	0.77098	0.112957	1.44519	0.228067	0.531261	No	0.70965	0.148956	1.06619	0.852979	0.0924685	No	0.879932	0.0555507	1.07492	0.734533	0.104233	No	0.86164	0.0646742
MYBPC3-rat	1.38159	0.49285	0.466329	No	0.855588	0.0677355	1.07361	0.905804	0.10247	No	1	0	0.95884	0.884712	-0.0606375	No	0.894714	0.0483156	0.811058	0.587071	-0.302124	No	0.792546	0.100976
Slc25a5	0.789412	0.577338	-0.34115	No	0.896323	0.0475356	0.683174	0.336066	-0.549675	No	0.759431	0.119512	0.878486	0.743296	-0.186909	No	0.830104	0.0808675	0.665586	0.310459	-0.587304	No	0.647197	0.188963
Cyrab	0.823578	0.667888	-0.280023	No	0.919039	0.0366659	1.15717	0.77745	0.210605	No	0.949121	0.0226782	1.2098	0.572358	0.274771	No	0.758989	0.119764	1.10127	0.723646	0.139164	No	0.86164	0.0646742
Kb23	#DIV/0!	0.42265	#DIV/0!	No	0.815743	0.0884465	1.10173	0.93547	0.139774	No	1	0	1.61359	0.777191	0.690271	No	0.842869	0.0742399	#DIV/0!	0.42265	#DIV/0!	No	0.647197	0.188963
Cox6c2	0.816422	0.783677	-0.292612	No	0.958073	0.0186015	0.849086	0.79116	-0.236018	No	0.952191	0.021276	1.26778	0.750273	0.34231	No	0.830104	0.0808675	0.99539	0.994498	-0.00666625	No	0.939801	0.0269643
Sprr2d	2.30693	0.348136	1.20598	No	0.815743	0.0884465	1.23985	0.701407	0.310163	No	0.902931	0.0443454	0.449639	0.158582	-1.15316	No	0.398179	0.399922	0.266159	0.0644149	-1.90964	No	0.239843	0.620073
Krt83	#DIV/0!	0.42265	#DIV/0!	No	0.815743	0.0884465	1.17491	0.895345	0.232551	No	1	0	1.35114	0.853876	0.434173	No	0.879932	0.0555507	#DIV/0!	0.42265	#DIV/0!	No	0.647197	0.188963
Cox5b	0.706602	0.238566	-0.50103	No	0.815743	0.0884465	0.549926	0.189865	-0.86269	No	0.645921	0.189821	0.780212	0.43285	-0.358061	No	0.639844	0.193926	0.481966	0.0509298	-1.053	No	0.227892	0.642271
Tuba1b	0.665353	0.533507	-0.587809	No	0.879274	0.055876	1.05232	0.899756	0.0735767	No	1	0	1.54599	0.487497	0.628528	No	0.694164	0.158538	1.53047	0.45469	0.613974	No	0.674011	0.171333
Rab1A	0.991506	0.982478	-0.0123061	No	1	0	1.26858	0.433235	0.343213	No	0.769059	0.11404	1.49608	0.0139758	0.581187	No	0.100889	0.996155	1.23894	0.453422	0.309107	No	0.674011	0.171333
Prdx2	0.903098	0.808309	-0.147045	No	0.961113	0.0172257	0.791729	0.653378	-0.336922	No	0.902931	0.0443454	0.477817	0.197734	-1.06547	No	0.461379	0.335942	0.482556	0.278662	-1.05123	No	0.638389	0.194914
Tubb2a	0.830382	0.766896	-0.268153	No	0.950075	0.0222421	1.20199	0.78491	0.265423	No	0.952191	0.021276	1.01316	0.984384	0.018868	No	0.939639	0.0270388	1.10164	0.897289	0.139654	No	0.912579	0.0397295
Eno1	0.85079	0.782099	-0.233125	No	0.958073	0.0186015	0.793023	0.627357	-0.334565	No	0.891941	0.0496641	0.507396	0.237856	-0.978817	No	0.523283	0.281263	0.751953	0.520911	-0.411286	No	0.747738	0.126251
Ndufa4	0.737861	0.474464	-0.438578	No	0.8348	0.0784175	0.858378	0.704504	-0.220315	No	0.902931	0.0443454	0.653289	0.36323	-0.614207	No	0.639844	0.193926	0.587136	0.157024	-0.768233	No	0.429073	0.367469
Ndufa7	0.509444	0.296656	-0.973005	No	0.815743	0.0884465	0.847037	0.665914	-0.239504	No	0.902931	0.0443454	0.951492	0.907742	-0.0717366	No	0.907742	0.0420376	0.631666	0.425187	-0.662766	No	0.647197	0.188963
Hspd1	0.640045	0.14667	-0.643756	No	0.77098	0.112957	0.651692	0.18334	-0.617738	No	0.644799	0.190576	0.725136	0.422451	-0.463676	No	0.639844	0.193926	0.400835	0.0585585	-1.31892	No	0.227892	0.642271
Tubb4b	1.12361	0.864369	0.16814	No	0.995741	0.0018537	1.25912	0.725459	0.332417	No	0.902931	0.0443454	1.13651	0.837429	0.184607	No	0.875322	0.0578323	0.962152	0.959319	-0.0556632	No	0.939801	0.0269643
Myoz2	2.18367	0.147001	1.12675	No	0.77098	0.112957	1.62193	0.415749	0.69771	No	0.759431	0.119512	1.9648	0.171763	0.974382	No	0.413305	0.38373	1.36108	0.570712	0.444754	No	0.780404	0.107681
Hspa1a	1.72307	0.0669569	0.78498	No	0.77098	0.112957	1.46249	0.107998	0.548429	No	0.558686	0.252832	0.654323	0.165063	-0.611926	No	0.409995	0.387221	1.21621	0.293585	0.282392	No	0.647197	0.188963
Rps20	0.882158	0.797906	-0.180892	No	0.960586	0.0174639	1.02719	0.971748	0.0386992	No	1	0	1.03209	0.954819	0.0455631	No	0.91906	0.0366559	0.78118	0.578038	-0.356273	No	0.785024	0.105117
Sfn	0.413028	0.62302	-1.27569	No	0.896323	0.0475356	0.582175	0.589821	-0.780476	No	0.873728	0.0586238	0.392056	0.628432	-1.35087	No	0.784759	0.105263	2.13594	0.677608	1.09487	No	0.841444	0.0749747
LOC686143	0.947644	0.919397	-0.0775835	No	1	0	1.05381	0.921271	0.0756203	No	1	0	0.394783	0.130952	-1.34087	No	0.351743	0.453774	0.27823	0.216557	-1.84565	No	0.53386	0.272573
Pln	3.24437	0.16342	1.69794	No	0.77098	0.112957	0.887201	0.310772	-0.172667	No	0.759431	0.119512	0.637592	0.0787973	-0.649293	No	0.263799	0.578727	0.621414	0.0244013	-0.686374	No	0.150765	0.821699
Ywhae	0.727328	0.697329	-0.459322	No	0.934154	0.0295814	0.88012	0.859439	-0.184227	No	0.992244	0.00338164	2.06348	0.592768	1.04508	No	0.769266	0.113923	4.62185	0.375397	2.20847	No	0.647197	0.188963
Cox5a	0.670543	0.341731	-0.576598	No	0.815743	0.0884465	0.55706	0.14338	-0.844094	No	0.590055	0.229108	0.482061	0.157931	-1.05271	No	0.398179	0.399922	0.362651	0.054667	-1.46335	No	0.227892	0.642271
Cox7a2	0.640408	0.295265	-0.642938	No	0.815743	0.0884465	0.570062	0.280826	-0.810809	No	0.759431	0.119512	1.09743	0.830667	0.134135	No	0.8722	0.0593837	1.70471	0.60698	0.769527	No	0.805047	0.0941787
Ppia	0.87435	0.769838	-0.193717	No	0.950075	0.0222421	5.12135	0.222089	2.35652	No	0.70965	0.148956	1.96314	0.533481	0.973163	No	0.738789	0.13148	2.37672	0.430872	1.24897	No	0.651478	0.1861
Rhoa	1.32482	0.344965	0.405791	No	0.815743	0.0884465	2.14038	0.38075	1.09786	No	0.759431	0.119512	2.32468	0.325923	1.21703	No	0.639844	0.193926	3.21683	0.169178	1.68564	No	0.446158	0.350512
A0A0G2K3S3	4.24739	0.238017	2.08658	No	0.815743	0.0884465	1.85698	0.449838	0.892959	No	0.785985	0.104586	1.14142	0.857077	0.190834	No	0.879932	0.0555507	0.868649	0.859304	-0.203155	No	0.898111	0.0466699
Mpc2	1.24915	0.768243	0.320949	No	0.950075	0.0222421	0.902837	0.873114	-0.147463	No	1	0	1.27393	0.758427	0.349283	No	0.830316	0.0807567	0.954708	0.953652	-0.0668689	No	0.939801	0.0269643
Uqcrfs1	1.11626	0.739046	0.158668	No	0.934154	0.0295814	0.909469	0.724232	-0.136903	No	0.902931	0.0443454	0.971237	0.897834	-0.0421047	No	0.901738	0.0449198	0.568894	0.0592843	-0.813768	No	0.227892	0.642271
Prdx5	1.0246	0.945092	0.035063	No	1	0	1.33092	0.629235	0.412422	No	0.891941	0.0496641	3.55732	0.17152	1.83079	No	0.413305	0.38373	4.92252	0.106633	2.2994	No	0.350498	0.455314
Ldha	0.431433	0.0803546	-1.21279	No	0.77098	0.112957	0.640457	0.0835051	-0.642827	No	0.497827	0.302921	0.337957	0.156839	-1.56509	No	0.398179	0.399922	0.511612	0.0434699	-0.966878	No	0.209766	0.678265
Rps16	0.691363	0.259914	-0.532485	No	0.815743	0.0884465	1.57283	0.330964	0.653361	No	0.759431	0.119512	6.09615	0.0550815	2.6079	No	0.215065	0.667431	#DIV/0!	0.0146856	#DIV/0!	No	0.111026	0.954575
Dynll1	1.66971	0.426041	0.739594	No	0.815743	0.0884465	#DIV/0!	0.12043	#DIV/0!	No	0.558686	0.252832	1.85622	0.557334	0.892364	No	0.757319	0.120721	3.19816	0.298701	1.67724	No	0.647197	0.188963
Hist1h1c	0.592898	0.0878357	-0.754145	No	0.77098	0.112957	0.421093	0.340573	-1.24779	No	0.759431	0.119512	0.2763	0.312592	-1.85569	No	0.639016	0.194489	0.924138	0.909679	-0.11382	No	0.92105	0.0357168
Rps27l	3.79057	0.207836	1.92242	No	0.815743	0.0884465	#DIV/0!	0.0803995	#DIV/0!	No	0.497827	0.302921	2.18982	0.425604	1.13081	No	0.639844	0.193926	#DIV/0!	0.0803995	#DIV/0!	No	0.280534	0.552014
Tubb5	0.82033	0.880491	-0.285723	No	0.995741	0.0018537	#DIV/0!	0.135721	#DIV/0!	No	0.590055	0.229108	#DIV/0!	0.135721	#DIV/0!	No	0.360363	0.44326	#DIV/0!	0.135721	#DIV/0!	No	0.38964	0.409337
LOC100911361	4.21235	0.0944708	2.07463	No	0.77098	0.112957	1.83768	0.495063	0.877888	No	0.804556	0.0944436	#DIV/0!	0.00739705	#DIV/0!	No	0.0620648	1.20715	#DIV/0!	0.00739705	#DIV/0!	No	0.0631932	1.19933
Mtco2	0.979936	0.83328	-0.0292403	No	0.986301	0.00599074	0.595598	0.0534442	-0.747589	No	0.453502	0.343421	1.1256	0.644241	0.170689	No	0.79192	0.101319	1.17196	0.360278	0.228925	No	0.647197	0.188963
Rpl23	0.96359	0.849906	-0.053508	No	0.993	0.00305085	#DIV/0!	0.000427447	#DIV/0!	No	0.0575546	1.23992	0.917407	0.579945	-0.124366	No	0.761178	0.118514	2.25739	0.33595	1.17465	No	0.647197	0.188963
Sucla2	1.19632	0.112811	0.258607	No	0.77098	0.112957	0.874437	0.142756	-0.193574	No	0.590055	0.229108	0.943366	0.489821	-0.0841106	No	0.694164	0.158538	0.695094	0.0253639	-0.52472	No	0.150765	0.821699
Higd1a	0.752233	0.590111	-0.410749	No	0.896323	0.0475356	2.77702	0.259122	1.47354	No	0.745374	0.127625	#DIV/0!	0.0364879	#DIV/0!	No	0.163912	0.785389	1.83408	0.514816	0.875054	No	0.743696	0.128605
Myh6	0.731817	0.715002	-0.450445	No	0.934154	0.0295814	0.558835	0.491141	-0.839505	No	0.804556	0.0944436	0.140016	0.0145759	-2.83633	No	0.102032	0.991264	0.101171	0.154048	-3.30513	No	0.426074	0.370515
Calm1	0.242784	0.455873	-2.04225	No	0.832592	0.079568	2.20706	0.361857	1.14213	No	0.759431	0.119512	1.33463	0.211292	0.41644	No	0.478514	0.320105	4.14632	0.103823	2.05183	No	0.34628	0.460572
Rps18	0.593145	0.0254286	-0.753542	No	0.601974	0.220422	0.830906	0.262995	-0.267242	No	0.745374	0.127625	1.06957	0.951211	0.0970297	No	0.91906	0.0366559	#DIV/0!	0.0121796	#DIV/0!	No	0.095256	1.02111
Ywhaq	0.78709	0.556021	-0.345399	No	0.893752	0.0487828	3.22827	0.295867	1.69076	No	0.759431	0.119512	#DIV/0!	0.12043	#DIV/0!	No	0.331182	0.479933	#DIV/0!	0.12043	#DIV/0!	No	0.359388	0.444436
Hprt1	3.03753	0.247787	1.6029	No	0.815743	0.0884465	1.44199	0.438387	0.528057	No	0.77141	0.112715	#DIV/0!	0.058654	#DIV/0!	No	0.215065	0.667431	#DIV/0!	0.058654	#DIV/0!	No	0.227892	0.642271
Hnrnpm	1.26031	0.698268	0.333773	No	0.934154	0.0295814	1.09875	0.515531	0.13586	No	0.822554	0.0848355	2.41925	0.0325695	1.27456	No	0.163558	0.786328	1.22097	0.738513	0.288032	No	0.86164	0.0646742
Hsd17b10	0.924236	0.573691	-0.113667	No	0.896323	0.0475356	0.76045	0.130085	-0.395075	No	0.590055	0.229108	4.54313	0.0900563	2.18369	No	0.292999	0.533134	1.335	0.255099	0.416843	No	0.597995	0.223302
Rpl31	0.731893	0.688113	-0.450296	No	0.934154	0.0295814	1.26725	0.730756	0.341698	No	0.905109	0.0432993	1.76498	0.628487	0.819655	No	0.784759	0.105263	2.02731	0.551152	1.01957	No	0.776183	0.110036
Ndufs4	0.856251	0.66186	-0.223894	No	0.919039	0.0366659	0.575724	0.30172	-0.796552	No	0.759431	0.119512	1.52659	0.667272	0.610315	No	0.79192	0.101319	0.871789	0.670725	-0.197949	No	0.841444	0.0749747
Pcbp2	1.48658	0.256786	0.571999	No	0.815743	0.0884465	1.38784	0.323127	0.47284	No	0.759431	0.119512	2.14278	0.403027	1.09948	No	0.639844	0.193926	2.59421	0.291781	1.37529	No	0.647197	0.188963
Ndufa2	0.307699	0.158403	-1.70041	No	0.77098	0.112957	0.444724	0.399445	-1.16902	No	0.759431	0.119512	0.355864	0.217492	-1.4906	No	0.487773	0.311782	0.768024	0.870996	-0.380777	No	0.898368	0.0465456
Rab5b	2.75833	0.277257	1.46379	No	0.815743	0.0884465	#DIV/0!	0.0502874	#DIV/0!	No	0.453502	0.343421	#DIV/0!	0.0502874	#DIV/0!	No	0.215065	0.667431	#DIV/0!	0.0502874	#DIV/0!	No	0.227892	0.642271
Ndufa6	0.301188	0.278437	-1.73127	No	0.815743	0.0884465	0.408584	0.293623	-1.29129	No	0.759431	0.119512	0.601959	0.583714	-0.732263	No	0.761796	0.118161	0.50231	0.503925	-0.993349	No	0.732629	0.135116
Rps23	1.18669	0.505439	0.24694	No	0.858412	0.0663043	3.36289	0.175322	1.7497	No	0.644799	0.190576	#DIV/0!	0.0265898	#DIV/0!	No	0.142844	0.845138	#DIV/0!	0.0265898	#DIV/0!	No	0.150765	0.821699
Kprp	1.09958	0.804177	0.136959	No	0.960586	0.0174639	1.06523	0.832331	0.0911644	No	0.974375	0.011274	0.52556	0.0696384	-0.928072	No	0.245753	0.609501	0.424015	0.220624	-1.23781	No	0.538038	0.269187
Hnrnpf	1.11973	0.799214	0.163153	No	0.960586	0.0174639	0.867728	0.776042	-0.204685	No	0.949121	0.0226782	1.1659	0.716658	0.221442	No	0.822245	0.084999	0.630937	0.344708	-0.664433	No	0.647197	0.188963
Pkp1	0.674858	0.617763	-0.567345	No	0.896323	0.0475356	1.00379	0.984791	0.00545494	No	1	0	0.500103	0.537112	-0.999703	No	0.738789	0.13148	0.566432	0.329161	-0.820024	No	0.647197	0.188963
Srsf7	5.02447	0.259225	2.32897	No	0.815743	0.0884465	1.74295	0.487992	0.801533	No	0.804556	0.0944436	#DIV/0!	0.169073	#DIV/0!	No	0.413305	0.38373	#DIV/0!	0.169073	#DIV/0!	No	0.446158	0.350512
Cfl2	1.40172	0.727534	0.487202	No	0.934154	0.0295814	#DIV/0!	0.00315819	#DIV/0!	No	0.0575546	1.23992	1.68044	0.568002	0.748836	No	0.758989	0.119764	1.16267	0.885968	0.217444	No	0.90922	0.0413312
Rpl18a	0.914103	0.898614	-0.129572	No	0.995741	0.0018537	#DIV/0!	0.238357	#DIV/0!	No	0.730935	0.136121	1.71765	0.667218	0.780438	No	0.79192	0.101319	#DIV/0!	0.238357	#DIV/0!	No	0.5751	0.240257
Mlec	4.5171	0.112169	2.1754	No	0.77098	0.112957	3.51306	0.0619088	1.81273	No	0.454671	0.342303	#DIV/0!	0.0309266	#DIV/0!	No	0.161099	0.792906	3.74675	0.15051	1.90564	No	0.426074	0.370515
Arpc4	0.647208	0.513023	-0.627698	No	0.858412	0.0663043	2.47553	0.281389	1.30774	No	0.759431	0.119512	0.454451	0.357301	-1.1378	No	0.639844	0.193926	0.719734	0.258393	-0.474465	No	0.597995	0.223302
atp8	0.914426	0.264881	-0.129062	No	0.815743	0.0884465	1.05626	0.960322	0.0789612	No	1	0	0.521381	0.00876004	-0.93959	No	0.0697779	1.15628	0.697603	0.791054	-0.519522	No	0.883175	0.0539534
Sec61b	1.15494	0.892575	0.207822	No	0.995741	0.0018537	0.718582	0.300336	-0.476774	No	0.759431	0.119512	#DIV/0!	0.0204678	#DIV/0!	No	0.120074	0.920552	1.72436	0.555051	0.78606	No	0.776183	0.110036
Srsf3	3.2131	0.297286	1.68397	No	0.815743	0.0884465	#DIV/0!	0.12043	#DIV/0!	No	0.558686	0.252832	1.85622	0.557334	0.892364	No	0.757319	0.120721	#DIV/0!	0.12043	#DIV/0!	No	0.359388	0.444436
Ndufb6	0.881842	0.937458	-0.181408	No	1	0	1.09733	0.938178	0.133996	No	1	0	#DIV/0!	0.42265	#DIV/0!	No	0.639844	0.193926	#DIV/0!	0.42265	#DIV/0!	No	0.647197	0.188963
Cav3	1.40172	0.727534	0.487202	No	0.934154	0.0295814	#DIV/0!	0.00315819	#DIV/0!	No	0.0575546	1.23992	2.01652	0.418809	1.01187	No	0.639844	0.193926	1.86027	0.482366	0.895516	No	0.70581	0.151312
LOC100360316	1.26085	0.886127	0.334401	No	0.995741	0.0018537	0.376801	0.434037	-1.40812	No	0.769059	0.11404	1.14053	0.93463	0.189701	No	0.910968	0.0404966	#DIV/0!	0.42265	#DIV/0!	No	0.647197	0.188963
D4A7B4	2.06311	0.455256	1.04482	No	0.832592	0.079568	#DIV/0!	0.071279	#DIV/0!	No	0.454671	0.342303	#DIV/0!	0.071279	#DIV/0!	No	0.245753	0.609501	#DIV/0!	0.071279	#DIV/0!	No	0.256604	0.590736
Rps13	0.870719	0.718239	-0.199721	No	0.934154	0.0295814	1.42545	0.269536	0.511414	No	0.747523	0.126375	1.59675	0.62651	0.675139	No	0.784759	0.105263	#DIV/0!	0.0364879	#DIV/0!	No	0.181923	0.740112
Clic4	1.21974	0.730908	0.286579	No	0.934154	0.0295814	#DIV/0!	0.146436	#DIV/0!	No	0.593066	0.226897	#DIV/0!	0.146436	#DIV/0!	No	0.384394	0.415223	2.31633	0.450172	1.21184	No	0.674011	0.171333
Arf6	2.11575	0.402993	1.08117	No	0.815743	0.0884465	#DIV/0!	0.0265898	#DIV/0!	No	0.341657	0.466409	#DIV/0!	0.0265898	#DIV/0!	No	0.142844	0.845138	#DIV/0!	0.0265898	#DIV/0!	No	0.150765	0.821699
Ndufb5	0.694333	0.162119	-0.526299	No	0.77098	0.112957	0.414056	0.0534737	-1.2721	No	0.453502	0.343421	0.907891	0.625629	-0.13941	No	0.784759	0.105263	0.985348	0.989745	-0.0212946	No	0.939801	0.0269643
Myh7	0.843314	0.888099	-0.245858	No	0.995741	0.0018537	0.599483	0.666828	-0.738209	No	0.902931	0.0443454	0.101464	0.0130963	-3.30096	No	0.0975863	1.01061	0.0776991	0.191073	-3.68596	No	0.498108	0.302677
Pdhx	1.88689	0.0316456	0.91601	No	0.686303	0.163484	1.33733	0.0652314	0.419353	No	0.454671	0.342303	1.16811	0.430672	0.224177	No	0.639844	0.193926	0.659541	0.0897472	-0.600465	No	0.308403	0.510881
Tuba4a	0.321913	0.385012	-1.63526	No	0.815743	0.0884465	#DIV/0!	0.42265	#DIV/0!	No	0.759431	0.119512	0.997961	0.99898	-0.00294418	No	0.949648	0.0224375	1.35923	0.851146	0.442792	No	0.897233	0.0470946
Prkaca	1.953	0.460423	0.965689	No	0.832592	0.079568	1.8921	0.224921	0.91999	No	0.70965	0.148956	4.88909	0.0945498	2.28957	No	0.303348	0.518059	#DIV/0!	0.0265898	#DIV/0!	No	0.150765	0.821699
Gpx7	2.11575	0.402993	1.08117	No	0.815743	0.0884465	2.24192	0.364636	1.16474	No	0.759431	0.119512	#DIV/0!	0.0265898	#DIV/0!	No	0.142844	0.845138	3.15886	0.19618	1.6594	No	0.499928	0.301092
Atp5mg	0.284304	0.317582	-1.8145	No	0.815743	0.0884465	0.231443	0.131923	-2.11127	No	0.590055	0.229108	0.405385	0.388769	-1.30263	No	0.639844	0.193926	0.470219	0.678943	-1.0886	No	0.841444	0.0749747
Ndufb3	0.565409	0.543355	-0.822634	No	0.889872	0.0506725	0.996757	0.998376	-0.0046864	No	1	0	#DIV/0!	0.42265	#DIV/0!	No	0.639844	0.193926	#DIV/0!	0.42265	#DIV/0!	No	0.647197	0.188963
Pdlim5	1.53827	0.670574	0.621313	No	0.919039	0.0366659	4.43923	0.119473	2.15031	No	0.558686	0.252832	3.31945	0.233214	1.73094	No	0.518004	0.285667	1.17854	0.647401	0.237001	No	0.837701	0.0769108
Uqcr10	0.647186	0.640491	-0.627747	No	0.911387	0.0402971	0.477162	0.474634	-1.06745	No	0.797512	0.098263	#DIV/0!	0.42265	#DIV/0!	No	0.639844	0.193926	#DIV/0!	0.42265	#DIV/0!	No	0.647197	0.188963
Mtch2	0.831162	0.611567	-0.266798	No	0.896323	0.0475356	0.665829	0.187237	-0.586777	No	0.645588	0.190044	0.574518	0.209281	-0.799575	No	0.478514	0.320105	0.491136	0.166718	-1.02581	No	0.446158	0.350512
Cdipt	1.03517	0.858189	0.0498649	No	0.993211	0.00295859	1.68144	0.579078	0.7497	No	0.869128	0.0609163	1.83341	0.508971	0.874528	No	0.716904	0.144539	1.57943	0.631607	0.659405	No	0.823267	0.0844593
Csnk1e	#DIV/0!	0.42265	#DIV/0!	No	0.815743	0.0884465	1.13938	0.91545	0.188245	No	1	0	2.13849	0.677243	1.09659	No	0.79192	0.101319	#DIV/0!	0.42265	#DIV/0!	No	0.647197	0.188963
Glrx5	0.74671	0.168763	-0.421381	No	0.77098	0.112957	1.11399	0.919814	0.155736	No	1	0	0.756197	0.830261	-0.403167	No	0.8722	0.0593837	1.0464	0.967261	0.0654407	No	0.939801	0.0269643
Ldb3	1.17605	0.742448	0.233948	No	0.934154	0.0295814	0.344691	0.199849	-1.53662	No	0.662227	0.178993	1.25013	0.73829	0.322074	No	0.830104	0.0808675	1.20557	0.612944	0.269712	No	0.808231	0.0924646
Rab12	3.42535	0.261412	1.77625	No	0.815743	0.0884465	#DIV/0!	0.104581	#DIV/0!	No	0.558686	0.252832	#DIV/0!	0.104581	#DIV/0!	No	0.313743	0.503426	1.70471	0.60698	0.769527	No	0.805047	0.0941787
Tmpo	1.38152	0.359678	0.466259	No	0.815743	0.0884465	1.9097	0.461208	0.933344	No	0.78978	0.102494	3.64401	0.122316	1.86553	No	0.332412	0.478324	1.56961	0.627643	0.650403	No	0.822829	0.0846904
Decr1	0.669693	0.0162499	-0.578429	No	0.470167	0.327748	0.542047	0.0702706	-0.883511	No	0.454671	0.342303	0.804325	0.489764	-0.314149	No	0.694164	0.158538	0.711407	0.109136	-0.491253	No	0.353601	0.451487
Arl6ip5	1.84264	0.511219	0.881778	No	0.858412	0.0663043	#DIV/0!	0.0364879	#DIV/0!	No	0.392272	0.406413	#DIV/0!	0.0364879	#DIV/0!	No	0.163912	0.785389	#DIV/0!	0.0364879	#DIV/0!	No	0.181923	0.740112
Arpc1b	9.96999	0.124571	3.31759	No	0.77098	0.112957	7.5128	0.138931	2.90935	No	0.590055	0.229108	3.58571	0.240804	1.84226	No	0.524771	0.28003	#DIV/0!	0.097095	#DIV/0!	No	0.328674	0.483235
Ppp1cb	5.65954	0.100568	2.50068	No	0.77098	0.112957	4.2647	0.14068	2.09244	No	0.590055	0.229108	2.45215	0.329867	1.29405	No	0.639844	0.193926	#DIV/0!	0.0455019	#DIV/0!	No	0.214997	0.667568
Paics	3.57011	0.268208	1.83597	No	0.815743	0.0884465	4.03534	0.240637	2.01269	No	0.730935	0.136121	2.37402	0.280328	1.24733	No	0.588689	0.230114	1.08836	0.869108	0.12216	No	0.898368	0.0465456
Rpl30	0.432399	0.399506	-1.20957	No	0.815743	0.0884465	2.23152	0.664525	1.15802	No	0.902931	0.0443454	0.684316	0.818831	-0.547265	No	0.86766	0.0616502	0.982533	0.99119	-0.0254219	No	0.939801	0.0269643
Tecr	1.0112	0.992724	0.0160631	No	1	0	1.20141	0.909263	0.264733	No	1	0	4.58498	0.524725	2.19692	No	0.734615	0.13394	1.57993	0.785777	0.659865	No	0.883175	0.0539534
ptbp1	2.85609	0.336763	1.51404	No	0.815743	0.0884465	1.70236	0.615756	0.767537	No	0.891584	0.0498375	2.47495	0.396225	1.3074	No	0.639844	0.193926	0.775898	0.570216	-0.366061	No	0.780404	0.107681
Ctnnb1	1.4221	0.431605	0.508023	No	0.820365	0.0859931	1.11476	0.788541	0.156729	No	0.952191	0.021276	1.64061	0.620053	0.714235	No	0.784759	0.105263	2.0415	0.462479	1.02963	No	0.681105	0.166786
Mrpl14	#DIV/0!	0.0204678	#DIV/0!	No	0.532987	0.273284	#DIV/0!	0.0204678	#DIV/0!	No	0.290134	0.537402	#DIV/0!	0.0204678	#DIV/0!	No	0.120074	0.920552	#DIV/0!	0.0204678	#DIV/0!	No	0.134732	0.870529
Sfxn1	5.16597	0.0799065	2.36904	No	0.77098	0.112957	5.83916	0.0666409	2.54576	No	0.454671	0.342303	#DIV/0!	0.0207924	#DIV/0!	No	0.120074	0.920552	#DIV/0!	0.0207924	#DIV/0!	No	0.134732	0.870529
Ddah2	4.28413	0.229247	2.099	No	0.815743	0.0884465	#DIV/0!	0.12043	#DIV/0!	No	0.558686	0.252832	#DIV/0!	0.12043	#DIV/0!	No	0.331182	0.479933	#DIV/0!	0.12043	#DIV/0!	No	0.359388	0.444436
Phyh	4.16569	0.102889	2.05856	No	0.77098	0.112957	6.27804	0.0495126	2.65031	No	0.453502	0.343421	#DIV/0!	0.0121796	#DIV/0!	No	0.093786	1.02786	#DIV/0!	0.0121796	#DIV/0!	No	0.095256	1.02111
Pdk2	#DIV/0!	0.00752294	#DIV/0!	No	0.326498	0.486119	1.00929	0.96638	0.0133417	No	1	0	#DIV/0!	0.00752294	#DIV/0!	No	0.0620648	1.20715	1.21098	0.853246	0.276176	No	0.897233	0.0470946
Rpl12	0.443388	0.465771	-1.17336	No	0.832592	0.079568	#DIV/0!	0.42265	#DIV/0!	No	0.759431	0.119512	0.47522	0.682217	-1.07333	No	0.79192	0.101319	#DIV/0!	0.42265	#DIV/0!	No	0.647197	0.188963
Snrpd3	0.689519	0.31427	-0.536337	No	0.815743	0.0884465	1.40834	0.723393	0.493999	No	0.902931	0.0443454	0.621405	0.248815	-0.686395	No	0.532188	0.273935	1.39521	0.731626	0.480478	No	0.86164	0.0646742
Pabpc1	1.17414	0.895971	0.2316	No	0.995741	0.0018537	0.678975	0.685345	-0.558569	No	0.902931	0.0443454	0.555755	0.537301	-0.847478	No	0.738789	0.13148	0.686832	0.697098	-0.54197	No	0.85001	0.0705761
Actr2	0.799513	0.85545	-0.322807	No	0.993211	0.00295859	#DIV/0!	0.42265	#DIV/0!	No	0.759431	0.119512	#DIV/0!	0.42265	#DIV/0!	No	0.639844	0.193926	#DIV/0!	0.42265	#DIV/0!	No	0.647197	0.188963
Eno3	0.420282	0.0397281	-1.25057	No	0.689678	0.161354	0.655425	0.467922	-0.609497	No	0.795935	0.0991222	0.094359	0.410078	-3.4057	No	0.639844	0.193926	0.851016	0.734481	-0.232741	No	0.86164	0.0646742
Hsph1	2.02687	0.666281	1.01925	No	0.919039	0.0366659	3.26873	0.57515	1.70873	No	0.86834	0.06131	#DIV/0!	0.42265	#DIV/0!	No	0.639844	0.193926	1.58951	0.750719	0.668586	No	0.86537	0.0627983
TIM17	0.971683	0.893222	-0.0414419	No	0.995741	0.0018537	#DIV/0!	0.0204678	#DIV/0!	No	0.290134	0.537402	2.00164	0.437642	1.00118	No	0.639844	0.193926	1.72436	0.555051	0.78606	No	0.776183	0.110036
Dsg1	1.13999	0.733954	0.189024	No	0.934154	0.0295814	1.18555	0.717556	0.245557	No	0.902931	0.0443454	0.436916	0.0539997	-1.19457	No	0.215065	0.667431	0.354123	0.205216	-1.49768	No	0.517144	0.286388
Dnajb11	#DIV/0!	0.154339	#DIV/0!	No	0.77098	0.112957	#DIV/0!	0.154339	#DIV/0!	No	0.600074	0.221795	2.57745	0.409427	1.36595	No	0.639844	0.193926	3.56661	0.305419	1.83455	No	0.647197	0.188963
Eif5a	0.428284	0.330259	-1.22336	No	0.815743	0.0884465	#DIV/0!	0.42265	#DIV/0!	No	0.759431	0.119512	1.14053	0.93463	0.189701	No	0.910968	0.0404966	#DIV/0!	0.42265	#DIV/0!	No	0.647197	0.188963
Tmem11	0.871609	0.72608	-0.198246	No	0.934154	0.0295814	1.25171	0.832737	0.323902	No	0.974375	0.011274	#DIV/0!	0.058654	#DIV/0!	No	0.215065	0.667431	#DIV/0!	0.058654	#DIV/0!	No	0.227892	0.642271
Atp1a3	0.624407	0.609918	-0.67944	No	0.896323	0.0475356	0.539243	0.492099	-0.890991	No	0.804556	0.0944436	1.25862	0.886968	0.331846	No	0.894714	0.0483156	0.34998	0.209116	-1.51466	No	0.521181	0.283011
Slc16a3	1.32013	0.739058	0.400678	No	0.934154	0.0295814	1.08275	0.91991	0.114697	No	1	0	4.67621	0.36104	2.22534	No	0.639844	0.193926	#DIV/0!	0.255531	#DIV/0!	No	0.597995	0.223302
Dnaja2	4.83033	0.356951	2.27212	No	0.815743	0.0884465	3.63986	0.404459	1.86388	No	0.759431	0.119512	#DIV/0!	0.25591	#DIV/0!	No	0.542341	0.265727	1.80295	0.650068	0.850362	No	0.837701	0.0769108
Ndufb8	1.15494	0.892575	0.207822	No	0.995741	0.0018537	1.83573	0.50415	0.876356	No	0.814138	0.0893017	#DIV/0!	0.0204678	#DIV/0!	No	0.120074	0.920552	#DIV/0!	0.0204678	#DIV/0!	No	0.134732	0.870529
Pura	#DIV/0!	0.0368976	#DIV/0!	No	0.686303	0.163484	#DIV/0!	0.0368976	#DIV/0!	No	0.392272	0.406413	#DIV/0!	0.0368976	#DIV/0!	No	0.163912	0.785389	#DIV/0!	0.0368976	#DIV/0!	No	0.181923	0.740112
Cpn	#DIV/0!	0.25591	#DIV/0!	No	0.815743	0.0884465	#DIV/0!	0.25591	#DIV/0!	No	0.745374	0.127625	0.465083	0.658984	-1.10444	No	0.79192	0.101319	1.26689	0.854508	0.341296	No	0.897233	0.0470946
Coro1c	#DIV/0!	0.42265	#DIV/0!	No	0.815743	0.0884465	4.09111	0.539355	2.03249	No	0.845468	0.0729029	0.902562	0.92628	-0.147901	No	0.910968	0.0404966	1.62118	0.775299	0.697044	No	0.879189	0.0559177
Slc2a1	0.702694	0.649681	-0.509031	No	0.919039	0.0366659	1.00418	0.994626	0.00602051	No	1	0	0.747259	0.725601	-0.420319	No	0.822245	0.084999	1.62709	0.664651	0.702295	No	0.841444	0.0749747
Eif2s3	0.895421	0.884358	-0.159361	No	0.995741	0.0018537	4.06371	0.0936488	2.0228	No	0.543058	0.265154	4.43098	0.0770483	2.14763	No	0.261737	0.582136	0.954292	0.967714	-0.0674972	No	0.939801	0.0269643
Nedd4	1.89818	0.617361	0.924614	No	0.896323	0.0475356	2.53245	0.515809	1.34053	No	0.822554	0.0848355	#DIV/0!	0.309539	#DIV/0!	No	0.638424	0.194891	1.43901	0.739556	0.525074	No	0.86164	0.0646742
Nudt5	#DIV/0!	0.058654	#DIV/0!	No	0.72731	0.138281	#DIV/0!	0.058654	#DIV/0!	No	0.453502	0.343421	#DIV/0!	0.058654	#DIV/0!	No	0.215065	0.667431	#DIV/0!	0.058654	#DIV/0!	No	0.227892	0.642271
Bag2	2.36253	0.362895	1.24033	No	0.815743	0.0884465	1.78026	0.550717	0.83209	No	0.845468	0.0729029	#DIV/0!	0.058654	#DIV/0!	No	0.215065	0.667431	#DIV/0!	0.058654	#DIV/0!	No	0.227892	0.642271
Atpaf2	2.47276	0.316768	1.30612	No	0.815743	0.0884465	1.74682	0.553373	0.804729	No	0.845468	0.0729029	#DIV/0!	0.0368976	#DIV/0!	No	0.163912	0.785389	#DIV/0!	0.0368976	#DIV/0!	No	0.181923	0.740112
Tra2b	1.57923	0.635861	0.65922	No	0.90977	0.0410682	1.74682	0.553373	0.804729	No	0.845468	0.0729029	1.42852	0.720047	0.514519	No	0.822245	0.084999	#DIV/0!	0.0368976	#DIV/0!	No	0.181923	0.740112
Pgam1	0.170676	0.366348	-2.55067	No	0.815743	0.0884465	2.11251	0.384402	1.07896	No	0.759431	0.119512	0.212339	0.440596	-2.23556	No	0.640111	0.193745	2.09281	0.391193	1.06544	No	0.647197	0.188963
Dpm1	2.06311	0.455256	1.04482	No	0.832592	0.079568	#DIV/0!	0.071279	#DIV/0!	No	0.454671	0.342303	#DIV/0!	0.071279	#DIV/0!	No	0.245753	0.609501	#DIV/0!	0.071279	#DIV/0!	No	0.256604	0.590736
Nudt19	2.42085	0.370118	1.27551	No	0.815743	0.0884465	1.17921	0.69563	0.237819	No	0.902931	0.0443454	#DIV/0!	0.0803995	#DIV/0!	No	0.26532	0.57623	#DIV/0!	0.0803995	#DIV/0!	No	0.280534	0.552014
Cald1	#DIV/0!	0.309539	#DIV/0!	No	0.815743	0.0884465	#DIV/0!	0.309539	#DIV/0!	No	0.759431	0.119512	#DIV/0!	0.309539	#DIV/0!	No	0.638424	0.194891	#DIV/0!	0.309539	#DIV/0!	No	0.647197	0.188963
Ero1a	0.951222	0.919671	-0.072146	No	1	0	#DIV/0!	0.0450604	#DIV/0!	No	0.442195	0.354387	2.92358	0.247005	1.54773	No	0.532188	0.273935	1.25929	0.825992	0.332611	No	0.89634	0.0475274
Selenbp1	#DIV/0!	0.42265	#DIV/0!	No	0.815743	0.0884465	0.879307	0.904051	-0.18556	No	1	0	2.13849	0.677243	1.09659	No	0.79192	0.101319	#DIV/0!	0.42265	#DIV/0!	No	0.647197	0.188963
Fahd2	2.43328	0.295955	1.2829	No	0.815743	0.0884465	0.844085	0.672539	-0.244539	No	0.902931	0.0443454	#DIV/0!	0.00752294	#DIV/0!	No	0.0620648	1.20715	#DIV/0!	0.00752294	#DIV/0!	No	0.0631932	1.19933
HspB8	0.965937	0.975078	-0.0499995	No	1	0	2.23152	0.664525	1.15802	No	0.902931	0.0443454	0.684316	0.818831	-0.547265	No	0.86766	0.0616502	1.4738	0.815134	0.559541	No	0.893103	0.0490983
Rps24	0.386652	0.302135	-1.37089	No	0.815743	0.0884465	#DIV/0!	0.42265	#DIV/0!	No	0.759431	0.119512	#DIV/0!	0.42265	#DIV/0!	No	0.639844	0.193926	#DIV/0!	0.42265	#DIV/0!	No	0.647197	0.188963
Ndufaf7	#DIV/0!	0.12043	#DIV/0!	No	0.77098	0.112957	#DIV/0!	0.12043	#DIV/0!	No	0.558686	0.252832	#DIV/0!	0.12043	#DIV/0!	No	0.331182	0.479933	#DIV/0!	0.12043	#DIV/0!	No	0.359388	0.444436
Mtr3	0.779105	0.518615	-0.360109	No	0.860174	0.0654136	0.806093	0.721141	-0.310983	No	0.902931	0.0443454	#DIV/0!	0.101135	#DIV/0!	No	0.311496	0.506548	1.50697	0.696856	0.591648	No	0.85001	0.0705761
Rpl27	0.488008	0.442706	-1.03502	No	0.832592	0.079568	0.295735	0.296285	-1.75762	No	0.759431	0.119512	0.458498	0.671283	-1.12501	No	0.79192	0.101319	#DIV/0!	0.42265	#DIV/0!	No	0.647197	0.188963
Lonp1	0.599718	0.346286	-0.737643	No	0.815743	0.0884465	0.58327	0.263871	-0.777763	No	0.745374	0.127625	7.48763	0.193482	2.90451	No	0.460766	0.336519	1.29008	0.823338	0.367459	No	0.89634	0.0475274
Tmem38a	#DIV/0!	0.42265	#DIV/0!	No	0.815743	0.0884465	0.645374	0.640172	-0.631793	No	0.90243	0.0445863	#DIV/0!	0.42265	#DIV/0!	No	0.639844	0.193926	0.987459	0.99369	-0.0182069	No	0.939801	0.0269643
Atad1	0.733843	0.0881959	-0.446457	No	0.77098	0.112957	0.725356	0.573202	-0.463239	No	0.86834	0.06131	1.40571	0.726138	0.491299	No	0.822245	0.084999	#DIV/0!	0.00752294	#DIV/0!	No	0.0631932	1.19933
Timm21	0.503656	0.564819	-0.989488	No	0.896323	0.0475356	#DIV/0!	0.42265	#DIV/0!	No	0.759431	0.119512	#DIV/0!	0.42265	#DIV/0!	No	0.639844	0.193926	#DIV/0!	0.42265	#DIV/0!	No	0.647197	0.188963
Poldip2	1.6485	0.600326	0.721158	No	0.896323	0.0475356	1.5385	0.26419	0.621524	No	0.745374	0.127625	#DIV/0!	0.0368976	#DIV/0!	No	0.163912	0.785389	#DIV/0!	0.0368976	#DIV/0!	No	0.181923	0.740112
Htra1	1.28518	0.85038	0.361968	No	0.993	0.00305085	0.260946	0.225668	-1.93818	No	0.70965	0.148956	2.29249	0.656786	1.19692	No	0.79192	0.101319	0.548842	0.544794	-0.865537	No	0.776183	0.110036
Npm1	0.174413	0.330108	-2.51942	No	0.815743	0.0884465	0.929798	0.96367	-0.105011	No	1	0	1.06924	0.966574	0.0965915	No	0.926467	0.03317	0.48544	0.68892	-1.04263	No	0.849169	0.071006
Lmpdh2	1.88036	0.478185	0.911011	No	0.8357	0.0779493	#DIV/0!	0.205839	#DIV/0!	No	0.673331	0.171771	#DIV/0!	0.205839	#DIV/0!	No	0.475488	0.32286	1.91267	0.590822	0.935588	No	0.79289	0.100787
Tomm70	1.95734	0.512959	0.968896	No	0.858412	0.0663043	1.50844	0.457402	0.59306	No	0.788555	0.103168	#DIV/0!	0.104581	#DIV/0!	No	0.313743	0.503426	1.36377	0.774059	0.447599	No	0.879189	0.0559177
Rpl35a	0.330691	0.590135	-1.59645	No	0.896323	0.0475356	0.274332	0.155222	-1.866	No	0.600074	0.221795	0.305665	0.574992	-1.70997	No	0.758989	0.119764	0.438871	0.658513	-1.18813	No	0.839049	0.0762126
Mfsd10	#DIV/0!	0.119892	#DIV/0!	No	0.77098	0.112957	#DIV/0!	0.119892	#DIV/0!	No	0.558686	0.252832	#DIV/0!	0.119892	#DIV/0!	No	0.331182	0.479933	#DIV/0!	0.119892	#DIV/0!	No	0.359388	0.444436
Rraga	#DIV/0!	0.058654	#DIV/0!	No	0.72731	0.138281	#DIV/0!	0.058654	#DIV/0!	No	0.453502	0.343421	#DIV/0!	0.058654	#DIV/0!	No	0.215065	0.667431	#DIV/0!	0.058654	#DIV/0!	No	0.227892	0.642271
Opa1	0.642106	0.670118	-0.639116	No	0.919039	0.0366659	0.545745	0.493216	-0.8737	No	0.804556	0.0944436	0.93824	0.954868	-0.091971	No	0.91906	0.0366559	1.05329	0.974064	0.0749025	No	0.939801	0.0269643
Plod1	2.64553	0.619529	1.40355	No	0.896323	0.0475356	2.99027	0.592416	1.58028	No	0.873728	0.0586238	2.8544	0.602229	1.51319	No	0.772861	0.111899	0.8065	0.838732	-0.310254	No	0.897233	0.0470946
Rpl17	0.409212	0.286645	-1.28908	No	0.815743	0.0884465	#DIV/0!	0.42265	#DIV/0!	No	0.759431	0.119512	#DIV/0!	0.42265	#DIV/0!	No	0.639844	0.193926	#DIV/0!	0.42265	#DIV/0!	No	0.647197	0.188963
Pkp3	1.15578	0.928112	0.20887	No	1	0	0.460626	0.38773	-1.11833	No	0.759431	0.119512	0.470467	0.679106	-1.08783	No	0.79192	0.101319	#DIV/0!	0.42265	#DIV/0!	No	0.647197	0.188963
F1M7L9	1.05821	0.971741	0.0816264	No	1	0	0.676186	0.713099	-0.564509	No	0.902931	0.0443454	2.29249	0.656786	1.19692	No	0.79192	0.101319	0.564262	0.740828	-0.825562	No	0.86164	0.0646742
Rpl6	0.41145	0.369513	-1.28121	No	0.815743	0.0884465	1.11576	0.945451	0.158024	No	1	0	0.684316	0.818831	-0.547265	No	0.86766	0.0616502	#DIV/0!	0.42265	#DIV/0!	No	0.647197	0.188963
Ube2n	0.266033	0.288049	-1.91032	No	0.815743	0.0884465	#DIV/0!	0.42265	#DIV/0!	No	0.759431	0.119512	#DIV/0!	0.42265	#DIV/0!	No	0.639844	0.193926	0.7369	0.851884	-0.440459	No	0.897233	0.0470946
Dsg4	9.62445	0.466814	3.2667	No	0.832592	0.079568	0.683462	0.718683	-0.549068	No	0.902931	0.0443454	0.585271	0.75464	-0.772824	No	0.830104	0.0808675	#DIV/0!	0.42265	#DIV/0!	No	0.647197	0.188963
Bckdhb	1.13015	0.514256	0.17652	No	0.858412	0.0663043	1.7406	0.547307	0.799581	No	0.845468	0.0729029	#DIV/0!	0.0204678	#DIV/0!	No	0.120074	0.920552	#DIV/0!	0.0204678	#DIV/0!	No	0.134732	0.870529
Rragc	#DIV/0!	0.058654	#DIV/0!	No	0.72731	0.138281	#DIV/0!	0.058654	#DIV/0!	No	0.453502	0.343421	#DIV/0!	0.058654	#DIV/0!	No	0.215065	0.667431	#DIV/0!	0.058654	#DIV/0!	No	0.227892	0.642271
Ppa2	0.881842	0.937458	-0.181408	No	1	0	0.482295	0.396267	-1.05201	No	0.759431	0.119512	1.52833	0.799604	0.611953	No	0.859109	0.0659515	#DIV/0!	0.42265	#DIV/0!	No	0.647197	0.188963
lars2	0.901726	0.742588	-0.149239	No	0.934154	0.0295814	1.19693	0.544522	0.259344	No	0.845468	0.0729029	1.52659	0.667272	0.610315	No	0.79192	0.101319	1.40831	0.734234	0.49396	No	0.86164	0.0646742
Fxr1	2.3938	0.41155	1.2593	No	0.815743	0.0884465	#DIV/0!	0.119892	#DIV/0!	No	0.558686	0.252832	#DIV/0!	0.119892	#DIV/0!	No	0.331182	0.479933	2.38267	0.413821	1.25258	No	0.647197	0.188963
Dnajc11	1.54322	0.795529	0.625947	No	0.960586	0.0174639	0.765784	0.828131	-0.38499	No	0.974375	0.011274	#DIV/0!	0.42265	#DIV/0!	No	0.639844	0.193926	1.15204	0.929703	0.204186	No	0.937141	0.0281952
Lap3	1.85086	0.725033	0.888193	No	0.934154	0.0295814	0.395342	0.26584	-1.33883	No	0.745374	0.127625	0.427698	0.65128	-1.22534	No	0.79192	0.101319	#DIV/0!	0.42265	#DIV/0!	No	0.647197	0.188963
Adgre5	0.599207	0.335457	-0.738874	No	0.815743	0.0884465	1.29495	0.829073	0.372899	No	0.974375	0.011274	0.652558	0.429384	-0.615822	No	0.639844	0.193926	1.21639	0.871433	0.282604	No	0.898368	0.0465456
Auh	0.992072	0.99602	-0.011483	No	1	0	0.617247	0.611227	-0.696079	No	0.891169	0.0500399	#DIV/0!	0.42265	#DIV/0!	No	0.639844	0.193926	#DIV/0!	0.42265	#DIV/0!	No	0.647197	0.188963
Rpl10a	0.987123	0.99352	-0.018698	No	1	0	0.230313	0.116693	-2.11833	No	0.558686	0.252832	0.570264	0.744777	-0.810299	No	0.830104	0.0808675	#DIV/0!	0.42265	#DIV/0!	No	0.647197	0.188963
Vwa5a	0.389324	0.603761	-1.36096	No	0.896323	0.0475356	1.46686	0.688808	0.552731	No	0.902931	0.0443454	#DIV/0!	0.00752294	#DIV/0!	No	0.0620648	1.20715	1.21098	0.853246	0.276176	No	0.897233	0.0470946
Ybx1	0.157323	0.168493	-2.6682	No	0.77098	0.112957	0.107133	0.179585	-3.22252	No	0.644799	0.190576	0.286561	0.563646	-1.80308	No	0.758989	0.119764	0.108022	0.195546	-3.2106	No	0.499928	0.301092
Tf	1.38198	0.74776	0.466741	No	0.936138	0.0286601	0.859843	0.621995	-0.217856	No	0.891584	0.0498375	#DIV/0!	0.0364879	#DIV/0!	No	0.163912	0.785389	1.37556	0.751666	0.460017	No	0.86537	0.0627983
Psmd3	0.525849	0.470877	-0.927281	No	0.834125	0.0787689	#DIV/0!	0.42265	#DIV/0!	No	0.759431	0.119512	#DIV/0!	0.42265	#DIV/0!	No	0.639844	0.193926	0.982533	0.99119	-0.0254219	No	0.939801	0.0269643
Yipf5	2.30989	0.340182	1.20782	No	0.815743	0.0884465	#DIV/0!	0.0204678	#DIV/0!	No	0.290134	0.537402	#DIV/0!	0.0204678	#DIV/0!	No	0.120074	0.920552	1.14957	0.896244	0.201098	No	0.912579	0.0397295
Ncln	1.97425	0.702781	0.981302	No	0.934154	0.0295814	0.921252	0.940716	-0.118332	No	1	0	1.71079	0.754151	0.774663	No	0.830104	0.0808675	0.7369	0.851884	-0.440459	No	0.897233	0.0470946
Lrrc15	#DIV/0!	0.42265	#DIV/0!	No	0.815743	0.0884465	0.614168	0.60704	-0.703294	No	0.890151	0.0505364	1.14053	0.93463	0.189701	No	0.910968	0.0404966	#DIV/0!	0.42265	#DIV/0!	No	0.647197	0.188963
Hsdl2	0.377932	0.619488	-1.4038	No	0.896323	0.0475356	0.254128	0.184481	-1.97637	No	0.644799	0.190576	0.63431	0.786668	-0.656739	No	0.84916	0.0710103	0.140102	0.29543	-2.83545	No	0.647197	0.188963
Uba1	0.500777	0.569892	-0.997758	No	0.896323	0.0475356	#DIV/0!	0.42265	#DIV/0!	No	0.759431	0.119512	#DIV/0!	0.42265	#DIV/0!	No	0.639844	0.193926	#DIV/0!	0.42265	#DIV/0!	No	0.647197	0.188963
Pdpr	0.618643	0.620184	-0.69282	No	0.896323	0.0475356	0.676186	0.713099	-0.564509	No	0.902931	0.0443454	#DIV/0!	0.42265	#DIV/0!	No	0.639844	0.193926	0.987459	0.99369	-0.0182069	No	0.939801	0.0269643
Ap2a2	0.561488	0.381626	-0.832672	No	0.815743	0.0884465	0.682508	0.646018	-0.551082	No	0.902931	0.0443454	#DIV/0!	0.071279	#DIV/0!	No	0.245753	0.609501	1.02676	0.981832	0.0380935	No	0.939801	0.0269643
Plec	0.336541	0.547681	-1.57115	No	0.891351	0.0499513	1.4652	0.519635	0.551096	No	0.823509	0.0843319	0.76302	0.841817	-0.390207	No	0.875945	0.0575233	1.40854	0.756216	0.494206	No	0.866211	0.0623763
Jph2	0.661381	0.804156	-0.596445	No	0.960586	0.0174639	0.274332	0.155222	-1.866	No	0.600074	0.221795	0.611331	0.771707	-0.709975	No	0.840869	0.0752714	0.877742	0.935165	-0.188132	No	0.938475	0.0275771
Serpinb5	0.270183	0.554079	-1.88799	No	0.893752	0.0487828	0.460626	0.38773	-1.11833	No	0.759431	0.119512	0.142566	0.48536	-2.8103	No	0.694164	0.158538	#DIV/0!	0.42265	#DIV/0!	No	0.647197	0.188963
Mthfd1	0.605911	0.255214	-0.722823	No	0.815743	0.0884465	1.25171	0.832737	0.323902	No	0.974375	0.011274	#DIV/0!	0.058654	#DIV/0!	No	0.215065	0.667431	1.76366	0.557839	0.818569	No	0.776183	0.110036
Mccc2	#DIV/0!	0.42265	#DIV/0!	No	0.815743	0.0884465	0.322687	0.178352	-1.63179	No	0.644799	0.190576	#DIV/0!	0.42265	#DIV/0!	No	0.639844	0.193926	#DIV/0!	0.42265	#DIV/0!	No	0.647197	0.188963
Tgm3	#DIV/0!	0.42265	#DIV/0!	No	0.815743	0.0884465	#DIV/0!	0.42265	#DIV/0!	No	0.759431	0.119512	0.237196	0.0999205	-2.07585	No	0.311496	0.506548	1.10535	0.950086	0.144503	No	0.939801	0.0269643
Evpl	0.773898	0.843649	-0.369784	No	0.993	0.00305085	#DIV/0!	0.42265	#DIV/0!	No	0.759431	0.119512	0.495401	0.436261	-1.01333	No	0.639844	0.193926	1.09718	0.953762	0.133796	No	0.939801	0.0269643
Pygb	0.181872	0.0472932	-2.45901	No	0.72731	0.138281	0.56066	0.738456	-0.834802	No	0.910227	0.0408501	#DIV/0!	0.42265	#DIV/0!	No	0.639844	0.193926	0.526645	0.716038	-0.925097	No	0.86164	0.0646742
Synpo2l	0.330691	0.590135	-1.59645	No	0.896323	0.0475356	0.394314	0.396865	-1.34258	No	0.759431	0.119512	0.311304	0.157872	-1.6836	No	0.398179	0.399922	0.167801	0.122572	-2.57517	No	0.36103	0.442456
Mtnd4	0.440921	0.659843	-1.18141	No	0.919039	0.0366659	0.664505	0.806162	-0.589649	No	0.965691	0.0151617	0.195467	0.117928	-2.35501	No	0.331182	0.479933	0.658306	0.802178	-0.603169	No	0.883175	0.0539534
Dhx9	0.478257	0.403346	-1.06414	No	0.815743	0.0884465	0.711969	0.836324	-0.490113	No	0.974375	0.011274	0.424535	0.649239	-1.23604	No	0.79192	0.101319	0.259329	0.117447	-1.94715	No	0.359388	0.444436
Slc8a	0.402925	0.461273	-1.31142	No	0.832592	0.079568	0.341091	0.193969	-1.55177	No	0.6512	0.186286	#DIV/0!	0.42265	#DIV/0!	No	0.639844	0.193926	0.658306	0.802178	-0.603169	No	0.883175	0.0539534
Aldh4a1	1.1023	0.951453	0.14052	No	1	0	0.426364	0.311439	-1.22984	No	0.759431	0.119512	1.18933	0.91416	0.250151	No	0.91022	0.0408538	0.658306	0.802178	-0.603169	No	0.883175	0.0539534
Khsrp	0.289711	0.238366	-1.78731	No	0.815743	0.0884465	0.318108	0.292544	-1.65241	No	0.759431	0.119512	#DIV/0!	0.42265	#DIV/0!	No	0.639844	0.193926	0.438871	0.658513	-1.18813	No	0.839049	0.0762126
Kpnb1	0.160989	0.0354896	-2.63496	No	0.686303	0.163484	0.743838	0.856175	-0.426939	No	0.992244	0.00338164	0.855395	0.922532	-0.225337	No	0.910968	0.0404966	#DIV/0!	0.42265	#DIV/0!	No	0.647197	0.188963
Myom1	0.469764	0.386781	-1.08999	No	0.815743	0.0884465	0.498378	0.697422	-1.00469	No	0.902931	0.0443454	0.143883	0.0313827	-2.79703	No	0.161099	0.792906	0.107085	0.153668	-3.22317	No	0.426074	0.370515
Rtn	0.329041	0.589127	-1.60366	No	0.896323	0.0475356	#DIV/0!	0.42265	#DIV/0!	No	0.759431	0.119512	0.237196	0.0999205	-2.07585	No	0.311496	0.506548	#DIV/0!	0.42265	#DIV/0!	No	0.647197	0.188963
Pygm	0	0.266157	#NUM!	No	0.815743	0.0884465	0	0.42265	#NUM!	No	0.759431	0.119512	0	0.42265	#NUM!	No	0.639844	0.193926	0	0.42265	#NUM!	No	0.647197	0.188963
Pmpca	0	0.42265	#NUM!	No	0.815743	0.0884465	0	0.42265	#NUM!	No	0.759431	0.119512	0	0.0500838	#NUM!	No	0.215065	0.667431	0	0.42265	#NUM!	No	0.647197	0.188963
Nes	0	0.42265	#NUM!	No	0.815743	0.0884465	0	0.42265	#NUM!	No	0.759431	0.119512	0	0.0152056	#NUM!	No	0.103311	0.985852	0	0.124191	#NUM!	No	0.361109	0.442361
Stoml2	0	0.000460337	#NUM!	No	0.119784	0.921601	0	0.0838981	#NUM!	No	0.497827	0.302921	0	0.42265	#NUM!	No	0.639844	0.193926	#DIV/0!	#DIV/0!	#DIV/0!			#NUM!
Eif3c	0	0.149529	#NUM!	No	0.77098	0.112957	0	0.42265	#NUM!	No	0.759431	0.119512	0	0.42265	#NUM!	No	0.639844	0.193926	#DIV/0!	#DIV/0!	#DIV/0!			#NUM!
Tkt	0	0.263252	#NUM!	No	0.815743	0.0884465	0	0.42265	#NUM!	No	0.759431	0.119512	0	0.42265	#NUM!	No	0.639844	0.193926	#DIV/0!	#DIV/0!	#DIV/0!			#NUM!
Bcat2	0	0.42265	#NUM!	No	0.815743	0.0884465	0	0.0679012	#NUM!	No	0.454671	0.342303	0	0.42265	#NUM!	No	0.639844	0.193926	#DIV/0!	#DIV/0!	#DIV/0!			#NUM!
Mrpl53	0	0.42265	#NUM!	No	0.815743	0.0884465	0	0.0290708	#NUM!	No	0.341657	0.466409	#DIV/0!	#DIV/0!	#DIV/0!			#NUM!	0	0.42265	#NUM!	No	0.647197	0.188963
Acot7	0	0.00636831	#NUM!	No	0.326498	0.486119	0	0.42265	#NUM!	No	0.759431	0.119512	#DIV/0!	#DIV/0!	#DIV/0!			#NUM!	#DIV/0!	#DIV/0!	#DIV/0!			#NUM!
Fth1	0	0.0123459	#NUM!	No	0.459271	0.337931	0	0.42265	#NUM!	No	0.759431	0.119512	#DIV/0!	#DIV/0!	#DIV/0!			#NUM!	#DIV/0!	#DIV/0!	#DIV/0!			#NUM!
Vapb	0	0.42265	#NUM!	No	0.815743	0.0884465	0	0.000706908	#NUM!	No	0.0575546	1.23992	#DIV/0!	#DIV/0!	#DIV/0!			#NUM!	#DIV/0!	#DIV/0!	#DIV/0!			#NUM!
Atp6v1a	0	0.364999	#NUM!	No	0.815743	0.0884465	#DIV/0!	#DIV/0!	#DIV/0!			#NUM!	0	0.42265	#NUM!	No	0.639844	0.193926	0	0.42265	#NUM!	No	0.647197	0.188963
Ezr	0	0.151036	#NUM!	No	0.77098	0.112957	#DIV/0!	#DIV/0!	#DIV/0!			#NUM!	0	0.42265	#NUM!	No	0.639844	0.193926	#DIV/0!	#DIV/0!	#DIV/0!			#NUM!
Nampt	0	0.131066	#NUM!	No	0.77098	0.112957	#DIV/0!	#DIV/0!	#DIV/0!			#NUM!	#DIV/0!	#DIV/0!	#DIV/0!			#NUM!	0	0.42265	#NUM!	No	0.647197	0.188963
Kif5b	0	0.0819203	#NUM!	No	0.77098	0.112957	#DIV/0!	#DIV/0!	#DIV/0!			#NUM!	#DIV/0!	#DIV/0!	#DIV/0!			#NUM!	#DIV/0!	#DIV/0!	#DIV/0!			#NUM!
Psmd1	0	0.0145055	#NUM!	No	0.470167	0.327748	#DIV/0!	#DIV/0!	#DIV/0!			#NUM!	#DIV/0!	#DIV/0!	#DIV/0!			#NUM!	#DIV/0!	#DIV/0!	#DIV/0!			#NUM!
Tubb6	0	0.0756918	#NUM!	No	0.77098	0.112957	#DIV/0!	#DIV/0!	#DIV/0!			#NUM!	#DIV/0!	#DIV/0!	#DIV/0!			#NUM!	#DIV/0!	#DIV/0!	#DIV/0!			#NUM!
Cdh2	#DIV/0!		#DIV/0!			#NUM!	0	0.000706908	#NUM!	No	0.0575546	1.23992	#DIV/0!	#DIV/0!	#DIV/0!			#NUM!	#DIV/0!	#DIV/0!	#DIV/0!			#NUM!
Tcf19	#DIV/0!		#DIV/0!			#NUM!	#DIV/0!	#DIV/0!	#DIV/0!			#NUM!	0	0.42265	#NUM!	No	0.639844	0.193926	0	0.0182588	#NUM!	No	0.133585	0.874242
Gpd1	#DIV/0!		#DIV/0!			#NUM!	#DIV/0!	#DIV/0!	#DIV/0!			#NUM!	0	0.19723	#NUM!	No	0.461379	0.335942	#DIV/0!	#DIV/0!	#DIV/0!			#NUM!
Bold Text indicates differential association compared to WT. WT = wild type, R495Q = Arg495Gln, R502W = Arg 502Trp, W792R = Trp792Arg, R810H = Arg810His, FC = fold change (WT/pathogenic variant), DA? = differential association compared to WT (Yes/No),
#DIV/O! indicates protein was not present in pathogenic variant sample but was present in WT sample, #NUM! unable to calculate
