## SupplementalTable6_DA_groupIP for "Pathogenic *MYBPC3* missense variants alter protein-protein interactions within the sarcomere"

### Sheet: Sheet1
Supplemental Table 6: Differentially Associated (DA) MyBP-C, comparing grouped pathogenic variants to WT MyBP-C
Decreased MyBP-C association in all path samples compared to WT
	WT		All Path		WT vs All Path-NSAF
Gene ID	Mean	stdev	Mean	Stdev	FC (WT/path)	p-value	log2 FC	Discovery	q-value	neg log10 q-value
Ctsz	0.00028309	2.25522e-05	0	0	#DIV/0!	<0.000001	#DIV/0!	Yes	5.37157e-09	8.2699
Atl3	0.000210384	1.67601e-05	0	0	#DIV/0!	<0.000001	#DIV/0!	Yes	5.37157e-09	8.2699
Lclat1	0.000142594	1.13597e-05	0	0	#DIV/0!	<0.000001	#DIV/0!	Yes	5.37157e-09	8.2699
Mrpl14	0.000495658	0.000101854	0	0	#DIV/0!	<0.000001	#DIV/0!	Yes	7e-06	5.1549
Pura	0.000353738	9.88508e-05	0	0	#DIV/0!	1e-06	#DIV/0!	Yes	6.3e-05	4.20066
Rraga	0.000219223	7.85847e-05	0	0	#DIV/0!	8e-06	#DIV/0!	Yes	0.000267	3.57349
Rragc	0.000184347	6.60826e-05	0	0	#DIV/0!	8e-06	#DIV/0!	Yes	0.000267	3.57349
Nudt5	0.000337969	0.000121151	0	0	#DIV/0!	9e-06	#DIV/0!	Yes	0.000267	3.57349
Ndufaf7	0.000300178	0.00016237	0	0	#DIV/0!	0.000169	#DIV/0!	Yes	0.003483	2.45805
Mfsd10	0.000223636	0.00012064	0	0	#DIV/0!	0.000167	#DIV/0!	Yes	0.003483	2.45805
Bak1	0.000557975	4.44508e-05	3.73185e-05	0.000105553	14.9517	0.000173	3.90224	Yes	0.003483	2.45805
Sfxn1	0.000492676	0.000102067	4.4936e-05	8.34125e-05	10.964	0.000172	3.4547	Yes	0.003483	2.45805
Phyh	0.000488959	7.70193e-05	4.88155e-05	9.28211e-05	10.0165	0.000288	3.32431	Yes	0.00497	2.30364
Gpx8	0.000668408	5.32484e-05	4.76847e-05	0.000134873	14.0172	0.00027	3.80913	Yes	0.00497	2.30364
Ddah2	0.00049029	0.000265204	2.86108e-05	8.09236e-05	17.1365	0.001276	4.099	Yes	0.01813	1.7416
Lamtor4	0.000583338	4.64713e-05	5.20197e-05	0.000147134	11.2138	0.001276	3.4872	Yes	0.01813	1.7416
Ostc	0.000377454	3.00697e-05	3.36598e-05	9.52043e-05	11.2138	0.001265	3.4872	Yes	0.01813	1.7416
Mlec	0.000807737	0.000205689	0.000156081	0.00018042	5.17511	0.002048	2.37159	Yes	0.026037	1.58441
Tmx1	0.000517477	4.12245e-05	7.17566e-05	0.000132942	7.21156	0.001994	2.85031	Yes	0.026037	1.58441
Rab5b	0.00092071	0.000303561	8.34482e-05	0.000236027	11.0333	0.002565	3.46379	Yes	0.029501	1.53016
Arpc1b	0.000556585	0.00026497	7.12834e-05	0.000113481	7.80805	0.002489	2.96496	Yes	0.029501	1.53016
Rab8a	0.00106192	0.000103857	0.000107291	0.000303464	9.89763	0.002887	3.30708	Yes	0.031695	1.49901
Rab32	0.000702224	3.45158e-05	9.90408e-05	0.000200833	7.09025	0.003649	2.82584	Yes	0.038311	1.41668
No difference in MyBP-C association in all path samples compared to WT
Rpl10a	0.00204612	1.79132e-05	0.000553498	0.000542347	3.69671	0.005843	1.88624	No	0.058796	1.23065
Ruvbl1	0.000192501	1.53355e-05	3.23539e-05	6.0057e-05	5.94987	0.006944	2.57286	No	0.067081	1.1734
Arf6	0.000726399	0.000170941	8.58325e-05	0.000242771	8.46298	0.008728	3.08117	No	0.081072	1.09113
Cald1	0.000324474	0.00033994	0	0	#DIV/0!	0.00916	#DIV/0!	No	0.081931	1.08655
Ppp1cb	0.000525159	0.000164077	0.000107524	0.000163037	4.88411	0.011908	2.2881	No	0.102704	0.988413
Dpm1	0.000325667	0.000130018	3.94632e-05	0.000111619	8.25242	0.013119	3.04482	No	0.105902	0.975096
Unchar Prot	0.000745606	0.000297673	9.035e-05	0.000255548	8.25242	0.013155	3.04482	No	0.105902	0.975096
Trim72	0.000270703	2.11035e-05	3.77879e-05	0.00010688	7.16375	0.018546	2.84071	No	0.141595	0.848952
Arl6ip5	0.000575123	0.00015977	7.80295e-05	0.000220701	7.37058	0.018762	2.88178	No	0.141595	0.848952
Srsf7	0.000851878	0.000570409	0.000164575	0.00024548	5.17622	0.021491	2.3719	No	0.148291	0.828885
Rps27l	0.00144602	0.000617741	0.000260453	0.000504775	5.55193	0.020407	2.47299	No	0.148291	0.828885
Dnajb11	0.000410081	0.000258814	6.85203e-05	0.000129049	5.98481	0.021398	2.58131	No	0.148291	0.828885
LOC100911361	0.0014332	0.000175295	0.000280032	0.000569289	5.11797	0.026059	2.35557	No	0.17481	0.757434
Nfs1	0.000351112	1.72579e-05	7.4173e-05	0.000142043	4.73369	0.029921	2.24297	No	0.195295	0.709309
Hprt1	0.00101391	0.000363454	0.000259231	0.000373092	3.91121	0.033348	1.96761	No	0.211937	0.673793
Rab21	0.000935771	7.45477e-05	0.00028119	0.000350356	3.32789	0.035991	1.73461	No	0.22287	0.651948
Fxr1	0.000171221	9.23654e-05	3.58471e-05	6.63761e-05	4.77644	0.040414	2.25593	No	0.243998	0.612614
Rps23	0.000907999	0.000213676	0.00025879	0.000367252	3.50863	0.047657	1.81091	No	0.275858	0.559314
Isca2	0.000566181	4.51045e-05	0.000128818	0.000253021	4.39519	0.047975	2.13593	No	0.275858	0.559314
Srsf3	0.000774143	0.000418743	0.000164497	0.000318805	4.70612	0.049239	2.23454	No	0.276538	0.558245
Prkaca	0.000708682	0.000166772	0.000220592	0.000279901	3.21264	0.050396	1.68376	No	0.276603	0.558143
Cox5a	0.00177081	0.000706974	0.00359403	0.00105863	0.49271	0.053378	-1.02119	No	0.280233	0.552481
Sccpdh	0.000305261	2.37976e-05	0.000105561	0.000118417	2.89179	0.053035	1.53196	No	0.280233	0.552481
Rab12	0.000580753	0.000288765	0.000127555	0.000253281	4.55295	0.05676	2.1868	No	0.291648	0.535141
Ldha	0.0015251	0.000372769	0.00335247	0.0011382	0.454917	0.063287	-1.13632	No	0.311916	0.505962
Atpaf2	0.00033293	9.3036e-05	8.13079e-05	0.000153495	4.09468	0.062513	2.03375	No	0.311916	0.505962
Bag2	0.000337969	0.000121151	8.32241e-05	0.000156117	4.06095	0.067252	2.02182	No	0.321274	0.493124
Decr1	0.000576777	1.68695e-05	0.000863294	0.000184346	0.668111	0.069177	-0.581839	No	0.321274	0.493124
Gpx7	0.000691808	0.000162801	0.000213641	0.00030125	3.23818	0.068497	1.69518	No	0.321274	0.493124
Lmpdh2	0.000235623	0.000180303	6.21245e-05	9.35387e-05	3.79276	0.077245	1.92325	No	0.345456	0.461607
Cox5b	0.00338589	0.00102252	0.00557841	0.00140467	0.606963	0.076245	-0.72032	No	0.345456	0.461607
Nudt19	0.000325354	0.000138992	0.000102576	0.000143901	3.17182	0.084844	1.66531	No	0.366817	0.435551
Myoz2	0.0022097	0.000728546	0.00128061	0.000573318	1.7255	0.085767	0.787018	No	0.366817	0.435551
Ugdh	0.000350003	2.78828e-05	0.000107142	0.000167875	3.26671	0.086578	1.70784	No	0.366817	0.435551
Poldip2	0.000269515	7.53149e-05	8.46677e-05	0.000126947	3.18321	0.091273	1.67048	No	0.380041	0.42017
Dnaja2	0.000360521	0.000323693	9.34117e-05	0.000147192	3.85949	0.095636	1.94841	No	0.39146	0.407313
Clic4	0.000734695	0.000448435	0.000229879	0.000322624	3.19601	0.097921	1.67627	No	0.394133	0.404357
Hspd1	0.00240572	0.000809321	0.00419238	0.00126294	0.57383	0.099795	-0.801304	No	0.395092	0.403302
Dynll1	0.00147087	0.000795612	0.000533308	0.00062219	2.75802	0.104146	1.46363	No	0.405667	0.39183
Ybx1	0.000126151	0.000178405	0.000896856	0.000581117	0.140659	0.112645	-2.82972	No	0.431807	0.36471
Clpp	0.000534726	4.25987e-05	0.00015676	0.000294488	3.4111	0.12107	1.77024	No	0.45685	0.340226
Slc25a5	0.00664678	0.00344516	0.00892544	0.00125744	0.744701	0.127183	-0.425266	No	0.465576	0.332009
Paics	0.000521585	0.000282132	0.000243574	0.00019345	2.14138	0.127238	1.09854	No	0.465576	0.332009
Bckdhb	0.000184431	3.78993e-05	6.72874e-05	9.40936e-05	2.74094	0.134963	1.45467	No	0.486471	0.312943
Mtch2	0.000610705	1.78619e-05	0.000989603	0.000319033	0.617121	0.147061	-0.696374	No	0.519712	0.284237
Ndufa6	0.000908288	0.00128451	0.00213895	0.0009251	0.424642	0.150641	-1.23568	No	0.519712	0.284237
Rhoa	0.0016812	0.000236726	0.000825076	0.000716866	2.03763	0.148831	1.0269	No	0.519712	0.284237
Pcbp2	0.000970253	0.000271134	0.000544648	0.000350028	1.78143	0.153833	0.833036	No	0.52325	0.281291
Ndufa2	0.000963336	0.00136236	0.00231456	0.00106474	0.416206	0.161666	-1.26463	No	0.542254	0.265797
Atp5mg	0.000688097	0.000973116	0.00213853	0.00126223	0.321762	0.174932	-1.63593	No	0.552185	0.257915
Ndufa4	0.00262343	0.00104737	0.0037739	0.000947284	0.69515	0.167026	-0.524604	No	0.552185	0.257915
Stoml2	0	0	0.000205216	0.000186626	0	0.175224	#NUM!	No	0.552185	0.257915
Pmpca	0	0	0.000133567	0.000122593	0	0.179259	#NUM!	No	0.552185	0.257915
Nedd4	0.000343561	0.000359936	0.000138852	0.000130718	2.4743	0.180632	1.30702	No	0.552185	0.257915
Ssr4	0.000675444	5.38089e-05	0.000259713	0.000372366	2.60073	0.170284	1.37892	No	0.552185	0.257915
Synpo2l	5.87889e-05	8.314e-05	0.000216516	0.000140675	0.271522	0.178169	-1.88086	No	0.552185	0.257915
Yipf5	0.000110146	2.26343e-05	3.58749e-05	7.12353e-05	3.07029	0.200576	1.61837	No	0.605489	0.217894
Hsph1	0.000441288	0.000624075	0.000157587	0.000145078	2.80029	0.203299	1.48558	No	0.606132	0.217433
Myom1	3.22088e-05	4.55501e-05	0.000164456	0.000129756	0.195851	0.208974	-2.35217	No	0.614522	0.211463
Fahd2	0.000318254	3.92594e-05	0.000126958	0.000189371	2.50676	0.211202	1.32583	No	0.614522	0.211463
Pdlim5	0.000670648	0.000268803	0.000339534	0.000316455	1.97521	0.214389	0.982003	No	0.616368	0.21016
Nes	0	0	0.000104347	0.000105677	0	0.218376	#NUM!	No	0.620444	0.207297
Ywhaq	0.00105062	0.000568294	0.000415066	0.000611195	2.53122	0.221936	1.33983	No	0.623227	0.205354
Prdx5	0.00154358	0.000431349	0.000853451	0.000712662	1.80864	0.236621	0.854904	No	0.642067	0.19242
Slc16a3	0.000363279	0.000325797	0.000172097	0.000159067	2.1109	0.234041	1.07786	No	0.642067	0.19242
Ndufb8	0.000360479	7.4076e-05	0.000127121	0.000243379	2.8357	0.233659	1.50371	No	0.642067	0.19242
Hspa8	0.00809949	0.00204671	0.00627627	0.00178437	1.29049	0.240443	0.367923	No	0.64519	0.190312
Csnk1e	0.000605194	0.000855874	0.000203541	0.000288311	2.97333	0.245519	1.57208	No	0.651568	0.18604
Myh6	0.0011363	0.00117711	0.00573322	0.0049973	0.198195	0.250937	-2.33501	No	0.656705	0.18263
Cav3	0.000754908	6.01393e-05	0.000329681	0.000464443	2.28982	0.252892	1.19523	No	0.656705	0.18263
Tmpo	0.000577504	4.60066e-05	0.000311709	0.000296266	1.8527	0.260517	0.889632	No	0.669307	0.174375
Rpl18a	0.000810162	0.000689276	0.00033949	0.000481341	2.38641	0.277361	1.25484	No	0.684649	0.164532
Prdx2	0.00287252	0.000948391	0.00469335	0.00209662	0.612041	0.279716	-0.7083	No	0.684649	0.164532
Eno1	0.00268388	0.00160917	0.00384942	0.00121672	0.697217	0.280663	-0.52032	No	0.684649	0.164532
Bcat2	0	0	0.000120967	0.000140391	0	0.277574	#NUM!	No	0.684649	0.164532
Tomm70	0.000234035	0.000116368	0.000111582	0.000133575	2.09743	0.272238	1.06862	No	0.684649	0.164532
Myh7	0.000719571	0.00101763	0.00460162	0.00456382	0.156373	0.284912	-2.67693	No	0.688063	0.162372
Cox7b	0	0	0.000533495	0.000738488	0	0.357216	#NUM!	No	0.695888	0.157461
Tcf19	0	0	0.000531622	0.000741717	0	0.36072	#NUM!	No	0.695888	0.157461
Kb23	0.00530744	0.00750586	0.00202664	0.0028768	2.61883	0.30504	1.38892	No	0.695888	0.157461
Selenbp1	0.000319725	0.00045216	0.00012828	0.00017929	2.4924	0.326742	1.31754	No	0.695888	0.157461
Krt83	0.00428258	0.00605648	0.00170366	0.00249465	2.51375	0.332874	1.32984	No	0.695888	0.157461
Ndufa7	0.00241236	0.00119948	0.00348441	0.00136298	0.692328	0.340815	-0.530472	No	0.695888	0.157461
Hist1h1c	0.0014557	0.000223656	0.00318899	0.00233757	0.456478	0.345847	-1.13138	No	0.695888	0.157461
Hsdl2	0.000104401	0.000147645	0.000399207	0.000379284	0.261521	0.329085	-1.935	No	0.695888	0.157461
LOC686143	0.00193531	0.00124949	0.00393417	0.00272229	0.491922	0.355925	-1.0235	No	0.695888	0.157461
Acot7	0	0	9.5545e-05	0.000133986	0	0.363072	#NUM!	No	0.695888	0.157461
Tomm40	0.000253291	2.01783e-05	0.000101171	0.000206771	2.5036	0.348214	1.32401	No	0.695888	0.157461
Krt12	0	0	0.000618145	0.000781452	0	0.315767	#NUM!	No	0.695888	0.157461
Tra2b	0.00033293	9.3036e-05	0.000158618	0.000220088	2.09895	0.321029	1.06967	No	0.695888	0.157461
Eif3c	0	0	5.64307e-05	7.14393e-05	0	0.316368	#NUM!	No	0.695888	0.157461
Fth1	0	0	0.000225773	0.00031395	0	0.359315	#NUM!	No	0.695888	0.157461
Tkt	0	0	7.59114e-05	0.000106041	0	0.361374	#NUM!	No	0.695888	0.157461
Rpl35a	0.000232894	0.000329362	0.000711453	0.000640138	0.327351	0.350247	-1.61109	No	0.695888	0.157461
Actr2	0.000451879	0.000639053	0.000141298	0.000309942	3.19805	0.316106	1.67719	No	0.695888	0.157461
Ppia	0.00172844	0.00101715	0.000980503	0.000915334	1.76281	0.33616	0.817878	No	0.695888	0.157461
Vapb	0	0	0.000227956	0.000318083	0	0.360855	#NUM!	No	0.695888	0.157461
Pdk2	0.000484299	5.97426e-05	0.000219941	0.000322324	2.20195	0.30022	1.13878	No	0.695888	0.157461
TIM17	0.000440585	9.05373e-05	0.000232261	0.0002509	1.89694	0.297333	0.923675	No	0.695888	0.157461
Dhx9	5.73414e-05	8.1093e-05	0.000139155	0.000101477	0.412069	0.328146	-1.27904	No	0.695888	0.157461
Tubb5	0.00144059	0.000838429	0.000439029	0.00124176	3.28132	0.321703	1.71428	No	0.695888	0.157461
Tmem11	0.000386251	0.000138459	0.000187931	0.000270404	2.05528	0.359098	1.03933	No	0.695888	0.157461
Atp1a3	0.000378453	0.000535214	0.000672493	0.000343964	0.562762	0.34871	-0.829403	No	0.695888	0.157461
Hmgb1	0	0	0.00021034	0.000297304	0	0.366757	#NUM!	No	0.696991	0.156773
Mrpl53	0	0	0.000428628	0.00060925	0	0.36942	#NUM!	No	0.696991	0.156773
Rps26	0.000493594	3.93219e-05	0.00027675	0.000311256	1.78354	0.37447	0.83474	No	0.701043	0.154255
Rab1A	0.00299519	0.000140286	0.00245037	0.000827828	1.22234	0.40204	0.289649	No	0.701276	0.154111
Mtnd4	5.82236e-05	8.23406e-05	0.000151496	0.000138973	0.384324	0.400422	-1.3796	No	0.701276	0.154111
Dsg1	0.000431288	0.000185783	0.000736783	0.000458555	0.585366	0.399159	-0.77259	No	0.701276	0.154111
Kprp	0.00089217	0.000315753	0.00136264	0.000697057	0.654736	0.398041	-0.611015	No	0.701276	0.154111
Rps16	0.00150957	0.0002616	0.000847717	0.000962498	1.78074	0.383857	0.832479	No	0.701276	0.154111
Rpl23	0.00138426	4.04869e-05	0.000889668	0.000759785	1.55593	0.404421	0.63778	No	0.701276	0.154111
Nampt	0	0	0.000132395	0.000204264	0	0.406537	#NUM!	No	0.701276	0.154111
Pygm	0	0	0.000361618	0.000543658	0	0.394234	#NUM!	No	0.701276	0.154111
Rps13	0.000744277	0.000206761	0.00046076	0.00042703	1.61532	0.404261	0.691824	No	0.701276	0.154111
Ctnnb1	0.000497069	0.000199231	0.000335473	0.000229328	1.4817	0.39209	0.56725	No	0.701276	0.154111
Ero1a	0.000321757	0.000100004	0.000175955	0.000214694	1.82863	0.393242	0.870767	No	0.701276	0.154111
Coro1c	0.000351698	0.000497376	0.000173143	0.000206362	2.03126	0.412536	1.02237	No	0.701601	0.15391
Higd1a	0.00126527	0.000351494	0.000706877	0.000856199	1.78994	0.40987	0.839914	No	0.701601	0.15391
Hnrnpm	0.00101276	7.21195e-05	0.000743358	0.00041775	1.36242	0.416264	0.44617	No	0.702992	0.15305
Ezr	0	0	0.000271979	0.000433938	0	0.420857	#NUM!	No	0.705812	0.151311
Cfl2	0.000844305	6.72611e-05	0.000457735	0.000642998	1.84453	0.4369	0.88325	No	0.727665	0.138069
Ndufb5	0.000720957	0.000148152	0.00107633	0.000595849	0.669827	0.445605	-0.578139	No	0.737079	0.132486
Cdh2	0	0	2.21908e-05	4.11087e-05	0	0.486239	#NUM!	No	0.757592	0.120565
Pkp1	0.000881844	3.10075e-05	0.00137635	0.000876293	0.640713	0.46809	-0.64225	No	0.757592	0.120565
Sprr2d	0.00468201	0.00289355	0.00845241	0.00678915	0.553926	0.480424	-0.852235	No	0.757592	0.120565
Pabpc1	0.00045347	0.000641303	0.000632569	0.000201736	0.71687	0.465639	-0.480216	No	0.757592	0.120565
Plod1	0.000216259	0.000305837	0.000124494	0.000118148	1.73711	0.474304	0.796688	No	0.757592	0.120565
Jph2	8.18278e-05	0.000115722	0.00016227	0.000141601	0.50427	0.485405	-0.987733	No	0.757592	0.120565
Khsrp	4.09139e-05	5.7861e-05	9.07662e-05	8.45936e-05	0.450761	0.462458	-1.14956	No	0.757592	0.120565
ptbp1	0.0004986	0.000269699	0.000327883	0.000295688	1.52067	0.48223	0.604704	No	0.757592	0.120565
Cdipt	0.000605332	0.000142451	0.000414551	0.000348757	1.46021	0.485088	0.546179	No	0.757592	0.120565
Psmd1	0	0	1.92492e-05	3.59931e-05	0	0.490189	#NUM!	No	0.75885	0.119844
Sucla2	0.00137056	0.000116961	0.0015344	0.000318825	0.893221	0.506892	-0.162912	No	0.770256	0.113365
Kif5b	0	0	3.74407e-05	7.35085e-05	0	0.510315	#NUM!	No	0.770256	0.113365
Atp6v1a	0	0	0.00015917	0.000305539	0	0.501178	#NUM!	No	0.770256	0.113365
Tubb6	0	0	0.000177162	0.00034618	0	0.508503	#NUM!	No	0.770256	0.113365
Unchar prot	0.00166293	0.00107363	0.00116457	0.000903629	1.42793	0.515613	0.513924	No	0.770367	0.113302
Pygb	6.30756e-05	8.92023e-05	0.000144771	0.000160859	0.435692	0.519769	-1.19862	No	0.770367	0.113302
Rac1	0.00114154	1.67481e-05	0.000791806	0.000702135	1.44169	0.521163	0.527762	No	0.770367	0.113302
Ndufb6	0.000756907	0.00107043	0.000387024	0.000624394	1.95571	0.523148	0.967692	No	0.770367	0.113302
Uqcrfs1	0.00158237	0.00041981	0.00189204	0.000607121	0.836329	0.527851	-0.257857	No	0.772581	0.112056
Tf	0.00011825	3.28499e-05	7.72636e-05	8.45691e-05	1.53047	0.536858	0.613973	No	0.781031	0.107332
Gpd1	0	0	0.000112772	0.000244216	0	0.549787	#NUM!	No	0.789065	0.102887
Npm1	0.000256749	0.000363098	0.000629308	0.000802039	0.407987	0.552633	-1.29341	No	0.789065	0.102887
Pgam1	0.000331899	2.64406e-05	0.000955845	0.0013386	0.347231	0.546297	-1.52603	No	0.789065	0.102887
Rpl27	0.00028384	0.00040141	0.000540118	0.000542269	0.525515	0.55545	-0.928197	No	0.789065	0.102887
Eno3	0.000449477	0.000180155	0.00176172	0.00291132	0.255135	0.559238	-1.97067	No	0.789801	0.102482
Serpinb5	8.06926e-05	0.000114117	0.00025996	0.000407226	0.310403	0.569629	-1.68778	No	0.799799	0.0970191
Slc8a	5.60672e-05	7.9291e-05	9.71738e-05	9.01349e-05	0.576978	0.573875	-0.793411	No	0.801103	0.0963116
Kpnb1	3.49391e-05	4.94113e-05	7.6211e-05	9.50779e-05	0.458452	0.580637	-1.12516	No	0.804148	0.094664
Htra1	0.000267144	0.000377798	0.000458722	0.00043414	0.582365	0.586046	-0.780004	No	0.804148	0.094664
Timm21	0.000270324	0.000382296	0.000134181	0.000290252	2.01463	0.585014	1.01051	No	0.804148	0.094664
Uba1	0.000100524	0.000142162	5.01839e-05	0.000109854	2.00311	0.592496	1.00224	No	0.807869	0.0926591
Eif2s3	0.000344228	1.69195e-05	0.000226885	0.000286861	1.51719	0.595448	0.601401	No	0.807869	0.0926591
Cplx	0.000139494	1.11127e-05	8.30844e-05	0.000141301	1.67894	0.60446	0.747551	No	0.813448	0.0896702
Opa1	0.000218207	0.000308592	0.000294851	0.000154481	0.740061	0.606297	-0.434285	No	0.813448	0.0896702
Arpc4	0.00080209	6.3898e-05	0.00111068	0.000787116	0.722163	0.610261	-0.469603	No	0.814244	0.0892454
Tecr	0.000504605	0.000713619	0.000337116	0.0003446	1.49683	0.618059	0.581907	No	0.820117	0.0861242
Lrrc15	0.000105909	0.000149778	6.63257e-05	9.3028e-05	1.5968	0.636273	0.675186	No	0.826129	0.0829521
Sfn	0.00199714	0.00282439	0.00357372	0.00411009	0.558841	0.628616	-0.839491	No	0.826129	0.0829521
Rpl10a	0.000135564	0.000191716	0.000240915	0.000280595	0.562704	0.636027	-0.829552	No	0.826129	0.0829521
Sec61b	0.000793053	0.000162967	0.000562552	0.000622256	1.40974	0.631768	0.495432	No	0.826129	0.0829521
Tmem38a	0.000275239	0.000389247	0.000176304	0.000247316	1.56116	0.654813	0.642623	No	0.838116	0.0766959
Hsd17b10	0.000999998	0.000171608	0.000841539	0.000458978	1.1883	0.655917	0.248896	No	0.838116	0.0766959
atp8	0.00080209	6.3898e-05	0.00108117	0.000803688	0.741869	0.650738	-0.430763	No	0.838116	0.0766959
Rpl34	0.000493594	3.93219e-05	0.0003671	0.000457498	1.34457	0.719024	0.42715	No	0.842946	0.0742002
Mtr3	0.000294924	0.000143785	0.00023503	0.000209464	1.25484	0.717557	0.327502	No	0.842946	0.0742002
Ywhae	0.00183245	0.0017056	0.0014715	0.00118189	1.2453	0.726016	0.31649	No	0.842946	0.0742002
Ndufs4	0.000971544	0.000303543	0.00114325	0.00060407	0.849808	0.720516	-0.234791	No	0.842946	0.0742002
Mtco2	0.00140865	0.000148717	0.00156401	0.000541434	0.900668	0.703934	-0.150933	No	0.842946	0.0742002
Ldb3	0.000593609	0.000217036	0.000798531	0.000672321	0.743376	0.693409	-0.427835	No	0.842946	0.0742002
Hnrnpf	0.000885588	0.000414684	0.000993665	0.000366173	0.891234	0.725107	-0.166124	No	0.842946	0.0742002
Mthfd1	7.65213e-05	2.74305e-05	5.77032e-05	6.43396e-05	1.32612	0.704711	0.407211	No	0.842946	0.0742002
Eif2s1	0.000178242	1.41996e-05	0.00012415	0.000179032	1.4357	0.694794	0.521752	No	0.842946	0.0742002
Ndufb3	0.000688097	0.000973116	0.000476832	0.000672333	1.44306	0.717303	0.529132	No	0.842946	0.0742002
Cox7a2	0.00174226	0.000866294	0.0020966	0.00111343	0.830992	0.689849	-0.267094	No	0.842946	0.0742002
Rpl31	0.000998985	0.000728078	0.000803002	0.000633992	1.24406	0.713243	0.315059	No	0.842946	0.0742002
lars2	0.000171955	5.37244e-05	0.000142274	9.61324e-05	1.20861	0.692887	0.273352	No	0.842946	0.0742002
Dnajc11	0.000168202	0.000237873	0.000118661	0.000144913	1.4175	0.705873	0.503346	No	0.842946	0.0742002
Rtn	2.68975e-05	3.80389e-05	4.87858e-05	6.93989e-05	0.551339	0.687383	-0.858989	No	0.842946	0.0742002
Rpl17	0.000216259	0.000305837	0.000132119	0.000244796	1.63685	0.684587	0.710919	No	0.842946	0.0742002
Aldh4a1	4.61529e-05	6.527e-05	6.47578e-05	5.68201e-05	0.712699	0.696299	-0.488635	No	0.842946	0.0742002
Hist1h1b	0.000418482	3.33381e-05	0.000688114	0.000885937	0.608157	0.691299	-0.717485	No	0.842946	0.0742002
Auh	0.000137619	0.000194623	9.0419e-05	0.00012762	1.52202	0.676539	0.605987	No	0.842946	0.0742002
Pln	0.00185648	0.000229013	0.00214099	0.00109352	0.867114	0.734643	-0.205706	No	0.844839	0.073226
Rps24	0.000302763	0.000428171	0.000195759	0.000374042	1.54661	0.731198	0.629108	No	0.844839	0.073226
Adgre5	0.000141271	0.000102961	0.000169371	0.000106083	0.834091	0.74597	-0.261723	No	0.8538	0.0686438
Tubb4b	0.00237348	0.001672	0.00213816	0.000754539	1.11006	0.752931	0.150633	No	0.857702	0.0666636
Psmd3	0.000111118	0.000157144	8.11011e-05	0.000112738	1.37011	0.759308	0.454296	No	0.860906	0.0650443
Rps20	0.00201608	0.00120436	0.00219558	0.000696665	0.918243	0.775426	-0.123051	No	0.863793	0.0635903
Pdhx	0.000712969	5.67983e-05	0.000650587	0.000292605	1.09588	0.779739	0.132095	No	0.863793	0.0635903
Plec	8.49184e-05	4.82891e-05	0.000120466	0.000164212	0.704915	0.777917	-0.504479	No	0.863793	0.0635903
Rpl30	0.000521398	0.000737369	0.000683018	0.000668665	0.763374	0.769842	-0.389538	No	0.863793	0.0635903
Hspa1a	0.00210835	0.000167961	0.00190524	0.000901156	1.10661	0.767307	0.146144	No	0.863793	0.0635903
Lap3	0.000151299	0.000213969	0.00020455	0.000263359	0.739666	0.801025	-0.435055	No	0.883322	0.053881
MYBPC3-human	0.0326939	0.00563585	0.0308772	0.0123756	1.05884	0.849945	0.0824808	No	0.892376	0.0494521
Cpn	0.000352851	0.000316806	0.0002593	0.000544426	1.36078	0.826742	0.444436	No	0.892376	0.0494521
Tgm3	6.60212e-05	9.33681e-05	8.45174e-05	0.00012757	0.781155	0.854856	-0.356319	No	0.892376	0.0494521
Calm1	0.00112173	0.000176691	0.00155989	0.00280441	0.719111	0.838546	-0.475714	No	0.892376	0.0494521
Dsg4	0.000193238	0.000273279	0.000158245	0.000243697	1.22113	0.863531	0.288217	No	0.892376	0.0494521
Tuba1b	0.00306646	0.0015107	0.00287747	0.0015491	1.06568	0.881014	0.0917743	No	0.892376	0.0494521
Cox6c2	0.00503285	0.00412197	0.00527946	0.00153755	0.953288	0.884069	-0.0690155	No	0.892376	0.0494521
Cyrab	0.00566885	0.00180848	0.00540385	0.0018456	1.04904	0.859999	0.0690672	No	0.892376	0.0494521
Tuba4a	0.000711709	0.00100651	0.000861912	0.00117387	0.825732	0.871454	-0.276254	No	0.892376	0.0494521
Rpl6	0.000199358	0.000281935	0.000238632	0.000273839	0.835423	0.861589	-0.259422	No	0.892376	0.0494521
Slc2a1	0.000346444	0.000223673	0.000378641	0.000248614	0.914966	0.872787	-0.12821	No	0.892376	0.0494521
Eif5a	0.000398716	0.00056387	0.000320138	0.000452398	1.24545	0.836153	0.316668	No	0.892376	0.0494521
Snrpd3	0.000458337	3.65132e-05	0.000514064	0.000341954	0.891596	0.831871	-0.165538	No	0.892376	0.0494521
Atad1	0.00027168	3.35141e-05	0.000234508	0.00021091	1.15851	0.819469	0.212272	No	0.892376	0.0494521
Glrx5	0.000601567	4.79235e-05	0.00067901	0.000614791	0.885947	0.869101	-0.174708	No	0.892376	0.0494521
Unchar prot	0.00020411	0.000288655	0.000236375	0.000257003	0.863501	0.879256	-0.211731	No	0.892376	0.0494521
Ube2n	0.000199358	0.000281935	0.000254978	0.000398318	0.781865	0.859453	-0.355009	No	0.892376	0.0494521
Mccc2	7.3249e-05	0.00010359	5.67493e-05	0.000105517	1.29075	0.850013	0.368207	No	0.892376	0.0494521
Mpc2	0.00166067	0.00132149	0.00155297	0.000572982	1.06935	0.848344	0.0967387	No	0.892376	0.0494521
Ncln	0.00010759	0.000152155	9.50441e-05	9.91452e-05	1.132	0.886833	0.178877	No	0.892376	0.0494521
Pkp3	0.000207111	0.000292899	0.000267262	0.000327069	0.774936	0.819685	-0.367851	No	0.892376	0.0494521
Lonp1	0.000279869	0.000169715	0.000300203	0.000236597	0.932266	0.913908	-0.101186	No	0.91202	0.0399956
HspB8	0.000308099	0.000435718	0.000279078	0.000302933	1.10399	0.912216	0.142727	No	0.91202	0.0399956
Uqcr10	0.000648777	0.00091751	0.000590529	0.000697144	1.09864	0.919371	0.135714	No	0.913696	0.0391983
Rpl12	0.000470707	0.00066568	0.00051303	0.000802139	0.917504	0.946736	-0.124213	No	0.925655	0.0335508
Ap2a2	9.0811e-05	3.62551e-05	9.5808e-05	9.52672e-05	0.947843	0.943569	-0.0772793	No	0.925655	0.0335508
Rps18	0.00105941	0.000166875	0.0010129	0.00087501	1.04592	0.942812	0.0647711	No	0.925655	0.0335508
LOC100360316	0.000753131	0.00106509	0.000814101	0.00107019	0.925108	0.946349	-0.112307	No	0.925655	0.0335508
Evpl	6.55331e-05	9.26777e-05	6.91727e-05	6.79756e-05	0.947383	0.950926	-0.0779799	No	0.926003	0.0333876
MYBPC3-rat	0.00701954	0.002548	0.00689867	0.00250437	1.01752	0.954831	0.0250576	No	0.926071	0.0333557
Tubb2a	0.00273342	0.00198169	0.00268625	0.000953233	1.01756	0.962299	0.0251168	No	0.929581	0.0317128
Ppa2	0.000173007	0.000244669	0.000167026	0.000185032	1.03581	0.969022	0.0507559	No	0.929978	0.0315273
Pdpr	9.17463e-05	0.000129749	9.4224e-05	8.54709e-05	0.973704	0.970411	-0.0384446	No	0.929978	0.0315273
Vwa5a	0.000126578	1.56145e-05	0.000128985	0.000227788	0.98134	0.990818	-0.0271746	No	0.945781	0.0242094
WT = wild type, Stdev = standard deviation, FC = fold change, #DIV/0! Indicates 0 value in pathogenic samples and demoniator
Bold text indicates differentially associated compared to wild-type
