## SupplementalTable12_comparison_DA_DP for "Pathogenic *MYBPC3* missense variants alter protein-protein interactions within the sarcomere"

### Sheet: Sheet1
Supplemental Table 12: Comparison of differential MyBP-C association and differential MyBP-C proximity
	Flag-IP (DDA)	Turbo ID - differential proximity (DIA)
Gene ID	DA any sample	R495Q	R502W	W792R	R810H
Increased Proximity/Association
Mtch2;MTCH2	0	0	1	1	1
PPP1CB;Ppp1cb	0	0	1	1	1
Rps20;RPS20	0	0	1	1	1
CLPP;Clpp	0	0	1	1	1
TECR;Tecr	0	0	1	1	1
PYGM;Pygm	0	0	1	1	1
Dynll1;DYNLL1	0	0	1	1	1
IDH3B	0	1	1	1	1
PCMT1	0	0	1	1	1
YTHDC1	0	0	1	1	1
BPHL	0	0	1	1	1
VPS37A	0	0	1	1	1
TNNI1	0	0	1	1	1
EIF3I	0	0	1	1	1
SLC16A1	0	0	1	1	1
ROR2	0	0	1	1	1
DGKA	0	0	1	1	1
SBDS	0	0	1	1	1
MFF	0	0	1	1	1
TBL1XR1	0	0	1	1	1
MARCHF5	0	0	1	1	1
RBM38	0	0	1	1	1
CRABP2	0	0	1	1	1
BUD31	0	0	1	1	1
DAZAP1	0	0	1	1	1
MB21D2	0	0	1	1	1
ACTN1	0	0	1	1	1
MAP2K1	0	0	1	1	1
AARSD1	0	0	1	1	1
CCNT2	0	0	1	1	1
MAP1S	0	0	1	1	1
CLTA	0	0	1	1	1
FTO	0	0	1	1	1
DAP	0	0	1	1	1
PFKFB3	0	0	1	1	1
TNNT2	0	0	1	1	1
RPL5	0	0	1	1	1
FAM193A	0	0	1	1	1
ILVBL	0	0	1	1	1
BCAT1	0	0	1	1	1
SCRN1	0	0	1	1	1
VPS29	0	0	1	1	1
RFC4	0	0	1	1	1
UBE2M	0	0	1	1	1
SNX12	0	0	1	1	1
JPT1	0	0	1	1	1
ESD	0	0	1	1	1
CHERP	0	0	1	1	1
SNRPB	0	0	1	1	1
NDUFS6	0	0	1	1	1
ANXA6	0	0	1	1	1
KIF2C	0	0	1	1	1
MACROH2A1	0	0	1	1	1
ELOC	0	0	1	1	1
NME1	0	0	1	1	1
CAPN1	0	0	1	1	1
PRKD1	0	0	1	1	1
RPS12	0	0	1	1	1
STRAP	0	0	1	1	1
GREM1	0	0	1	1	1
CAV1	0	0	1	1	1
CENPV	0	0	1	1	1
STAMBP	0	0	1	1	1
PTGES3	0	0	1	1	1
TNNC1	0	0	1	1	1
PAK4	0	0	1	1	1
DDX39A	0	0	1	1	1
THYN1	0	0	1	1	1
BVES	0	0	1	1	1
TRA2A	0	1	1	0	1
ATP5MK	0	0	1	1	1
SAMM50	0	0	1	1	1
ABR	0	0	1	1	1
PALS1	0	0	1	1	1
MTX1	0	0	1	1	1
TBCEL	0	0	1	1	1
RPS21	0	0	1	1	1
CRIP1	0	0	1	1	1
VIPAS39	0	0	1	1	1
TINAGL1	0	0	1	1	1
NIP7	0	0	1	1	1
ACBD6	0	0	1	1	1
UTP6	0	0	1	1	1
DNAJC16	0	0	1	1	1
CLCN7	0	0	1	1	1
MITF	0	0	1	1	1
DDX10	0	0	1	1	1
H4C16	0	0	1	1	1
KRT13	0	1	1	1	1
RACK1	0	1	1	1	1
HNRNPH1	0	0	1	1	1
RPL13A	0	0	1	1	1
MLYCD	0	0	1	1	1
ALDH1A1	0	1	1	0	1
NPPA	0	0	1	1	1
KRT75	0	0	1	1	1
PRKAB2	0	0	1	1	1
RPL15	0	0	1	1	1
TRAF4	0	0	1	1	1
RPS11	0	0	1	1	1
LMNB2	0	0	1	1	1
POTEF	0	0	1	1	1
RPL37A	0	0	1	1	1
	Flag-IP	Turbo ID - differential proximity (DIA)
Gene ID	DA any sample	R495Q	R502W	W792R	R810H
Decreased Proximity/Association
EIF2S1;Eif2s1	1	0	1	1	1
NUDT5;Nudt5	1	0	0	1	1
ADAM17	0	1	1	1	1
EIF3J	0	1	1	1	1
GAMT	0	0	1	1	1
RRP8	0	0	1	1	1
PAK1	0	0	1	1	1
MDH1	0	0	1	1	1
TSC22D3	0	0	1	1	1
PAPSS1	0	0	1	1	1
PRKAG1	0	0	1	1	1
ADCY6	0	0	1	1	1
TIAL1	0	0	1	1	1
MTUS2	0	0	1	1	1
AP1B1	0	0	1	1	1
MAP2K2	0	1	0	1	1
FRMD3	0	0	1	1	1
COPE	0	0	1	1	1
C19orf47	0	0	1	1	1
DHRS13	0	0	1	1	1
DNPH1	0	0	1	1	1
TMCO1	0	0	1	1	1
PPP1R11	0	0	1	1	1
TOMM20	0	0	1	1	1
PRPS2	0	0	1	1	1
SNRPE	0	0	1	1	1
NUBP2	0	0	1	1	1
TUBA4A;Tuba4a	0	0	1	1	1
RPS2	0	0	1	1	1
GATA4	0	0	1	1	1
BUB3	0	1	0	1	1
GSTK1	0	0	1	1	1
ATP5F1C	0	0	1	1	1
MRPS17	0	0	1	1	1
GADD45GIP1	0	0	1	1	1
1 = yes
0 = no
DDA = data dependant analysis
DIA = data independent analysis
DA = differentially associated (increase or decrease in MyBP-C interaction)
ID = identification
R495Q = Arg495Gln, R502W = Arg502Trp, W792R = Trp792ARg, R810H = Arg810His
